# Transcriptome Profiling of different types of human respiratory tract cells infected by SARS-CoV-2 Highlight an unique Role for Inflammatory and Interferon Response

**DOI:** 10.1101/2020.11.15.383927

**Authors:** Minghui Yang, Luping Lei, Qiumei Cao, Yang Yang, Jun Wang, Xiao Jiang, Kun Huang, Jinzhi Lai, Ling Qing, Yu Wang, Yingxia Liu

**Author notes:** Contributed equally (Minghui Yang, Luping Lei). Contributed equally (Yu Wang, Yingxia Liu). Corresponding Author: Yingxia Liu.

## Abstract

The emergence of severe acute respiratory syndrome coronavirus 2 (SARS-CoV-2) disease (COVID-19) at the end of 2019 has caused a large global outbreak and now become a major public health issue. Lack of data underlying how the human host interacts with SARS-CoV-2 virus. In the current study, We performed Venn-analysis, Gene ontology (GO), KEGG pathway analysis and Protein-protein interaction analysis of whole transcriptome studies with the aim of clarifying the genes and pathways potentially altered during human respiratory tract cells infected with SARS-CoV-2. We selected four studies through a systematic search of the Gene Expression Omnibus (GEO) database or published article about SARS-CoV-2 infection in different types of respiratory tract cells. We found 36 overlapping upregulated genes among different types of cells after viral infection. Further functional enrichment analysis revealed these DEGs are most likely involved in biological processes related to inflammatory response and response to cytokine, cell component related to extracellular space and I-kappaB/NF-kappaB complex, molecular function related to protein binding and cytokine activity. KEGG pathways analysis highlighted altered conical and casual pathways related to TNF, NF-kappa B, Cytokine-cytokine receptor interaction and IL17 signaling pathways during SARS-CoV-2 infection with CXCL1, CXCL2, CXCL3, CXCL8, CXCL10, IL32, CX3CL1, CCL20, IRF1, NFKB2 and NFKB1A up-regulated which may explain the inflammatory cytokine storms associated with severe cases of COVID-19.
