## Supplementary material for "Transcriptome Profiling of different types of human respiratory tract cells infected by SARS-CoV-2 Highlight an unique Role for Inflammatory and Interferon Response": Table S2-Summary of enriched Cell Components.xlsx

### Sheet: Tablib Dataset
Table S2 GO_Name	GO_ID	Pvalue	Pvalue_adjusted	Genes	Count
extracellular space	GO:0005615	1.45e-12	2.38e-10	LIF|3.40711105595,1.34221405604,1.53030721497,3.22144638404;ICAM1|11.978520626,8.8188976378,1.77088737983,2.83888695045;CCL20|14.4033173322,93.0,17.5281388642,4.71012164333;CX3CL1|7.77839953379,10.0,2.13716551132,1.51652156708;SOD2|3.54402396108,3.38985640086,1.57109100204,1.88343234323;CXCL3|7.7683527718,6.11782477341,14.1744290448,5.59798270893;PLAU|2.24368427828,1.35781313749,1.36312325766,3.0…	16
extracellular region part	GO:0044421	5.45e-11	4.47e-09	LIF|3.40711105595,1.34221405604,1.53030721497,3.22144638404;ICAM1|11.978520626,8.8188976378,1.77088737983,2.83888695045;CCL20|14.4033173322,93.0,17.5281388642,4.71012164333;CX3CL1|7.77839953379,10.0,2.13716551132,1.51652156708;SOD2|3.54402396108,3.38985640086,1.57109100204,1.88343234323;CXCL3|7.7683527718,6.11782477341,14.1744290448,5.59798270893;PLAU|2.24368427828,1.35781313749,1.36312325766,3.0…	16
extracellular region	GO:0005576	4.36e-09	2.38e-07	LIF|3.40711105595,1.34221405604,1.53030721497,3.22144638404;ICAM1|11.978520626,8.8188976378,1.77088737983,2.83888695045;CCL20|14.4033173322,93.0,17.5281388642,4.71012164333;CX3CL1|7.77839953379,10.0,2.13716551132,1.51652156708;SOD2|3.54402396108,3.38985640086,1.57109100204,1.88343234323;CXCL3|7.7683527718,6.11782477341,14.1744290448,5.59798270893;PLAU|2.24368427828,1.35781313749,1.36312325766,3.0…	16
I-kappaB/NF-kappaB complex	GO:0033256	1.73e-07	7.08e-06	NFKBIA|15.6501664445,2.40296961326,2.54361354008,2.15029403258;NFKB2|2.39182843976,1.92321755027,1.63395806939,1.75625342341;RELB|2.98688317594,1.96559633028,2.80294586097,1.39759036145	3
cytoplasmic part	GO:0044444	5.07e-07	1.45e-05	PTGS2|8.96954275151,2.57039711191,1.60881565705,2.48848114169;LIF|3.40711105595,1.34221405604,1.53030721497,3.22144638404;SAT1|2.98269982239,1.53587818106,1.39491858207,1.62951234383;NFKBIA|15.6501664445,2.40296961326,2.54361354008,2.15029403258;BIRC3|4.08390619958,2.72283813747,2.32571953751,2.11978221416;NFKBIE|2.07104601758,1.46,1.45880555775,1.54665260938;NFKBIZ|3.93421110879,1.45790224759,3.…	26
cytosol	GO:0005829	5.31e-07	1.45e-05	LIF|3.40711105595,1.34221405604,1.53030721497,3.22144638404;SAT1|2.98269982239,1.53587818106,1.39491858207,1.62951234383;NFKBIA|15.6501664445,2.40296961326,2.54361354008,2.15029403258;BIRC3|4.08390619958,2.72283813747,2.32571953751,2.11978221416;NFKBIE|2.07104601758,1.46,1.45880555775,1.54665260938;PSTPIP2|2.03390300414,3.07692307692,1.57516887059,1.56572541383;IRAK2|5.77663975645,2.26392694064,2…	15
cytoplasm	GO:0005737	2.94e-06	5.47e-05	PTGS2|8.96954275151,2.57039711191,1.60881565705,2.48848114169;LIF|3.40711105595,1.34221405604,1.53030721497,3.22144638404;SAT1|2.98269982239,1.53587818106,1.39491858207,1.62951234383;NFKBIA|15.6501664445,2.40296961326,2.54361354008,2.15029403258;BIRC3|4.08390619958,2.72283813747,2.32571953751,2.11978221416;NFKBIE|2.07104601758,1.46,1.45880555775,1.54665260938;NFKBIZ|3.93421110879,1.45790224759,3.…	27
intracellular organelle lumen	GO:0070013	3.32e-06	5.47e-05	PTGS2|8.96954275151,2.57039711191,1.60881565705,2.48848114169;NFKBIA|15.6501664445,2.40296961326,2.54361354008,2.15029403258;BIRC3|4.08390619958,2.72283813747,2.32571953751,2.11978221416;NFKBIE|2.07104601758,1.46,1.45880555775,1.54665260938;NFKBIZ|3.93421110879,1.45790224759,3.26350416718,1.43195463642;ZC3H12A|3.14975299154,2.78142076503,2.91635932164,2.03048412006;MAFF|3.43991784031,2.2986111111…	16
organelle lumen	GO:0043233	3.32e-06	5.47e-05	PTGS2|8.96954275151,2.57039711191,1.60881565705,2.48848114169;NFKBIA|15.6501664445,2.40296961326,2.54361354008,2.15029403258;BIRC3|4.08390619958,2.72283813747,2.32571953751,2.11978221416;NFKBIE|2.07104601758,1.46,1.45880555775,1.54665260938;NFKBIZ|3.93421110879,1.45790224759,3.26350416718,1.43195463642;ZC3H12A|3.14975299154,2.78142076503,2.91635932164,2.03048412006;MAFF|3.43991784031,2.2986111111…	16
membrane-enclosed lumen	GO:0031974	3.33e-06	5.47e-05	PTGS2|8.96954275151,2.57039711191,1.60881565705,2.48848114169;NFKBIA|15.6501664445,2.40296961326,2.54361354008,2.15029403258;BIRC3|4.08390619958,2.72283813747,2.32571953751,2.11978221416;NFKBIE|2.07104601758,1.46,1.45880555775,1.54665260938;NFKBIZ|3.93421110879,1.45790224759,3.26350416718,1.43195463642;ZC3H12A|3.14975299154,2.78142076503,2.91635932164,2.03048412006;MAFF|3.43991784031,2.2986111111…	16
membrane microdomain	GO:0098857	1.84e-05	0.000274	PTGS2|8.96954275151,2.57039711191,1.60881565705,2.48848114169;BIRC3|4.08390619958,2.72283813747,2.32571953751,2.11978221416;ICAM1|11.978520626,8.8188976378,1.77088737983,2.83888695045;SDC4|2.38590201822,1.49383802817,1.35742489253,1.32510573137	4
membrane raft	GO:0045121	2.33e-05	0.000318	PTGS2|8.96954275151,2.57039711191,1.60881565705,2.48848114169;BIRC3|4.08390619958,2.72283813747,2.32571953751,2.11978221416;ICAM1|11.978520626,8.8188976378,1.77088737983,2.83888695045;SDC4|2.38590201822,1.49383802817,1.35742489253,1.32510573137	4
extracellular membrane-bounded organelle	GO:0065010	8.08e-05	0.000913	ICAM1|11.978520626,8.8188976378,1.77088737983,2.83888695045;SOD2|3.54402396108,3.38985640086,1.57109100204,1.88343234323;PLAU|2.24368427828,1.35781313749,1.36312325766,3.0405455367;SDC4|2.38590201822,1.49383802817,1.35742489253,1.32510573137;CSF1|4.6707738448,1.41446923597,2.26252387423,1.34311806915;TNFAIP3|33.0127800327,7.42216358839,2.93088680946,2.27646883388;C1S|2.62464835346,1.40886699507,1…	7
nucleoplasm	GO:0005654	8.44e-05	0.000913	NFKBIA|15.6501664445,2.40296961326,2.54361354008,2.15029403258;BIRC3|4.08390619958,2.72283813747,2.32571953751,2.11978221416;NFKBIE|2.07104601758,1.46,1.45880555775,1.54665260938;NFKBIZ|3.93421110879,1.45790224759,3.26350416718,1.43195463642;ZC3H12A|3.14975299154,2.78142076503,2.91635932164,2.03048412006;MAFF|3.43991784031,2.29861111111,1.47213928085,2.49671219019;NFKB2|2.39182843976,1.9232175502…	12
extracellular exosome	GO:0070062	8.92e-05	0.000913	ICAM1|11.978520626,8.8188976378,1.77088737983,2.83888695045;SOD2|3.54402396108,3.38985640086,1.57109100204,1.88343234323;PLAU|2.24368427828,1.35781313749,1.36312325766,3.0405455367;SDC4|2.38590201822,1.49383802817,1.35742489253,1.32510573137;CSF1|4.6707738448,1.41446923597,2.26252387423,1.34311806915;TNFAIP3|33.0127800327,7.42216358839,2.93088680946,2.27646883388;C1S|2.62464835346,1.40886699507,1…	7
extracellular vesicle	GO:1903561	9.34e-05	0.000913	ICAM1|11.978520626,8.8188976378,1.77088737983,2.83888695045;SOD2|3.54402396108,3.38985640086,1.57109100204,1.88343234323;PLAU|2.24368427828,1.35781313749,1.36312325766,3.0405455367;SDC4|2.38590201822,1.49383802817,1.35742489253,1.32510573137;CSF1|4.6707738448,1.41446923597,2.26252387423,1.34311806915;TNFAIP3|33.0127800327,7.42216358839,2.93088680946,2.27646883388;C1S|2.62464835346,1.40886699507,1…	7
extracellular organelle	GO:0043230	9.46e-05	0.000913	ICAM1|11.978520626,8.8188976378,1.77088737983,2.83888695045;SOD2|3.54402396108,3.38985640086,1.57109100204,1.88343234323;PLAU|2.24368427828,1.35781313749,1.36312325766,3.0405455367;SDC4|2.38590201822,1.49383802817,1.35742489253,1.32510573137;CSF1|4.6707738448,1.41446923597,2.26252387423,1.34311806915;TNFAIP3|33.0127800327,7.42216358839,2.93088680946,2.27646883388;C1S|2.62464835346,1.40886699507,1…	7
cell surface	GO:0009986	0.000152	0.00139	ICAM1|11.978520626,8.8188976378,1.77088737983,2.83888695045;CX3CL1|7.77839953379,10.0,2.13716551132,1.51652156708;PLAU|2.24368427828,1.35781313749,1.36312325766,3.0405455367;CXCL10|50.4563578421,2333.33333333,3.1584076371,7.47404844291;SDC4|2.38590201822,1.49383802817,1.35742489253,1.32510573137	5
membrane-bounded vesicle	GO:0031988	0.000169	0.00141	ICAM1|11.978520626,8.8188976378,1.77088737983,2.83888695045;SOD2|3.54402396108,3.38985640086,1.57109100204,1.88343234323;PLAU|2.24368427828,1.35781313749,1.36312325766,3.0405455367;CXCL1|2.57636004618,7.04015544041,19.2940291091,2.69057320548;SDC4|2.38590201822,1.49383802817,1.35742489253,1.32510573137;CSF1|4.6707738448,1.41446923597,2.26252387423,1.34311806915;TNFAIP3|33.0127800327,7.42216358839…	8
vesicle	GO:0031982	0.000173	0.00141	ICAM1|11.978520626,8.8188976378,1.77088737983,2.83888695045;IRAK2|5.77663975645,2.26392694064,2.5112679529,1.72206185567;SOD2|3.54402396108,3.38985640086,1.57109100204,1.88343234323;PLAU|2.24368427828,1.35781313749,1.36312325766,3.0405455367;CXCL1|2.57636004618,7.04015544041,19.2940291091,2.69057320548;SDC4|2.38590201822,1.49383802817,1.35742489253,1.32510573137;CSF1|4.6707738448,1.41446923597,2.…	9
adherens junction	GO:0005912	0.000261	0.00204	ICAM1|11.978520626,8.8188976378,1.77088737983,2.83888695045;PLAU|2.24368427828,1.35781313749,1.36312325766,3.0405455367;SDC4|2.38590201822,1.49383802817,1.35742489253,1.32510573137;RND1|5.83282726967,1.37177445046,2.05886782547,3.39363484087	4
anchoring junction	GO:0070161	0.000297	0.00221	ICAM1|11.978520626,8.8188976378,1.77088737983,2.83888695045;PLAU|2.24368427828,1.35781313749,1.36312325766,3.0405455367;SDC4|2.38590201822,1.49383802817,1.35742489253,1.32510573137;RND1|5.83282726967,1.37177445046,2.05886782547,3.39363484087	4
nuclear lumen	GO:0031981	0.000483	0.00344	NFKBIA|15.6501664445,2.40296961326,2.54361354008,2.15029403258;BIRC3|4.08390619958,2.72283813747,2.32571953751,2.11978221416;NFKBIE|2.07104601758,1.46,1.45880555775,1.54665260938;NFKBIZ|3.93421110879,1.45790224759,3.26350416718,1.43195463642;ZC3H12A|3.14975299154,2.78142076503,2.91635932164,2.03048412006;MAFF|3.43991784031,2.29861111111,1.47213928085,2.49671219019;NFKB2|2.39182843976,1.9232175502…	12
intracellular non-membrane-bounded organelle	GO:0043232	0.000605	0.00399	BIRC3|4.08390619958,2.72283813747,2.32571953751,2.11978221416;NFKBIE|2.07104601758,1.46,1.45880555775,1.54665260938;NFKBIZ|3.93421110879,1.45790224759,3.26350416718,1.43195463642;PSTPIP2|2.03390300414,3.07692307692,1.57516887059,1.56572541383;ZC3H12A|3.14975299154,2.78142076503,2.91635932164,2.03048412006;NFKB2|2.39182843976,1.92321755027,1.63395806939,1.75625342341;RELB|2.98688317594,1.965596330…	12
non-membrane-bounded organelle	GO:0043228	0.000608	0.00399	BIRC3|4.08390619958,2.72283813747,2.32571953751,2.11978221416;NFKBIE|2.07104601758,1.46,1.45880555775,1.54665260938;NFKBIZ|3.93421110879,1.45790224759,3.26350416718,1.43195463642;PSTPIP2|2.03390300414,3.07692307692,1.57516887059,1.56572541383;ZC3H12A|3.14975299154,2.78142076503,2.91635932164,2.03048412006;NFKB2|2.39182843976,1.92321755027,1.63395806939,1.75625342341;RELB|2.98688317594,1.965596330…	12
Bcl3/NF-kappaB2 complex	GO:0033257	0.000774	0.0047	NFKB2|2.39182843976,1.92321755027,1.63395806939,1.75625342341	1
CSF1-CSF1R complex	GO:1990682	0.000774	0.0047	CSF1|4.6707738448,1.41446923597,2.26252387423,1.34311806915	1
focal adhesion	GO:0005925	0.00125	0.00702	ICAM1|11.978520626,8.8188976378,1.77088737983,2.83888695045;PLAU|2.24368427828,1.35781313749,1.36312325766,3.0405455367;SDC4|2.38590201822,1.49383802817,1.35742489253,1.32510573137	3
cell-substrate adherens junction	GO:0005924	0.00129	0.00702	ICAM1|11.978520626,8.8188976378,1.77088737983,2.83888695045;PLAU|2.24368427828,1.35781313749,1.36312325766,3.0405455367;SDC4|2.38590201822,1.49383802817,1.35742489253,1.32510573137	3
nuclear part	GO:0044428	0.0013	0.00702	NFKBIA|15.6501664445,2.40296961326,2.54361354008,2.15029403258;BIRC3|4.08390619958,2.72283813747,2.32571953751,2.11978221416;NFKBIE|2.07104601758,1.46,1.45880555775,1.54665260938;NFKBIZ|3.93421110879,1.45790224759,3.26350416718,1.43195463642;ZC3H12A|3.14975299154,2.78142076503,2.91635932164,2.03048412006;MAFF|3.43991784031,2.29861111111,1.47213928085,2.49671219019;NFKB2|2.39182843976,1.9232175502…	12
cell-substrate junction	GO:0030055	0.00133	0.00702	ICAM1|11.978520626,8.8188976378,1.77088737983,2.83888695045;PLAU|2.24368427828,1.35781313749,1.36312325766,3.0405455367;SDC4|2.38590201822,1.49383802817,1.35742489253,1.32510573137	3
intracellular organelle part	GO:0044446	0.00143	0.00715	PTGS2|8.96954275151,2.57039711191,1.60881565705,2.48848114169;NFKBIA|15.6501664445,2.40296961326,2.54361354008,2.15029403258;BIRC3|4.08390619958,2.72283813747,2.32571953751,2.11978221416;NFKBIE|2.07104601758,1.46,1.45880555775,1.54665260938;NFKBIZ|3.93421110879,1.45790224759,3.26350416718,1.43195463642;PSTPIP2|2.03390300414,3.07692307692,1.57516887059,1.56572541383;ZC3H12A|3.14975299154,2.7814207…	20
nucleus	GO:0005634	0.00144	0.00715	PTGS2|8.96954275151,2.57039711191,1.60881565705,2.48848114169;NFKBIA|15.6501664445,2.40296961326,2.54361354008,2.15029403258;BIRC3|4.08390619958,2.72283813747,2.32571953751,2.11978221416;NFKBIE|2.07104601758,1.46,1.45880555775,1.54665260938;NFKBIZ|3.93421110879,1.45790224759,3.26350416718,1.43195463642;ZC3H12A|3.14975299154,2.78142076503,2.91635932164,2.03048412006;MAFF|3.43991784031,2.2986111111…	16
intracellular	GO:0005622	0.00164	0.00789	PTGS2|8.96954275151,2.57039711191,1.60881565705,2.48848114169;LIF|3.40711105595,1.34221405604,1.53030721497,3.22144638404;SAT1|2.98269982239,1.53587818106,1.39491858207,1.62951234383;NFKBIA|15.6501664445,2.40296961326,2.54361354008,2.15029403258;BIRC3|4.08390619958,2.72283813747,2.32571953751,2.11978221416;NFKBIE|2.07104601758,1.46,1.45880555775,1.54665260938;NFKBIZ|3.93421110879,1.45790224759,3.…	29
specific granule	GO:0042581	0.0018	0.00807	PLAU|2.24368427828,1.35781313749,1.36312325766,3.0405455367;CXCL1|2.57636004618,7.04015544041,19.2940291091,2.69057320548	2
P-body	GO:0000932	0.00185	0.00807	NFKBIZ|3.93421110879,1.45790224759,3.26350416718,1.43195463642;ZC3H12A|3.14975299154,2.78142076503,2.91635932164,2.03048412006	2
organelle part	GO:0044422	0.00186	0.00807	PTGS2|8.96954275151,2.57039711191,1.60881565705,2.48848114169;NFKBIA|15.6501664445,2.40296961326,2.54361354008,2.15029403258;BIRC3|4.08390619958,2.72283813747,2.32571953751,2.11978221416;NFKBIE|2.07104601758,1.46,1.45880555775,1.54665260938;NFKBIZ|3.93421110879,1.45790224759,3.26350416718,1.43195463642;PSTPIP2|2.03390300414,3.07692307692,1.57516887059,1.56572541383;ZC3H12A|3.14975299154,2.7814207…	20
tertiary granule	GO:0070820	0.00187	0.00807	PLAU|2.24368427828,1.35781313749,1.36312325766,3.0405455367;CXCL1|2.57636004618,7.04015544041,19.2940291091,2.69057320548	2
extrinsic component of endoplasmic reticulum membrane	GO:0042406	0.00309	0.013	ZC3H12A|3.14975299154,2.78142076503,2.91635932164,2.03048412006	1
whole membrane	GO:0098805	0.00332	0.0136	PTGS2|8.96954275151,2.57039711191,1.60881565705,2.48848114169;BIRC3|4.08390619958,2.72283813747,2.32571953751,2.11978221416;ICAM1|11.978520626,8.8188976378,1.77088737983,2.83888695045;IRAK2|5.77663975645,2.26392694064,2.5112679529,1.72206185567;PLAU|2.24368427828,1.35781313749,1.36312325766,3.0405455367;SDC4|2.38590201822,1.49383802817,1.35742489253,1.32510573137	6
intracellular part	GO:0044424	0.00381	0.0153	PTGS2|8.96954275151,2.57039711191,1.60881565705,2.48848114169;LIF|3.40711105595,1.34221405604,1.53030721497,3.22144638404;SAT1|2.98269982239,1.53587818106,1.39491858207,1.62951234383;NFKBIA|15.6501664445,2.40296961326,2.54361354008,2.15029403258;BIRC3|4.08390619958,2.72283813747,2.32571953751,2.11978221416;NFKBIE|2.07104601758,1.46,1.45880555775,1.54665260938;NFKBIZ|3.93421110879,1.45790224759,3.…	27
perinuclear region of cytoplasm	GO:0048471	0.00471	0.0184	NFKBIE|2.07104601758,1.46,1.45880555775,1.54665260938;CX3CL1|7.77839953379,10.0,2.13716551132,1.51652156708;CSF1|4.6707738448,1.41446923597,2.26252387423,1.34311806915	3
membrane region	GO:0098589	0.00494	0.0189	PTGS2|8.96954275151,2.57039711191,1.60881565705,2.48848114169;BIRC3|4.08390619958,2.72283813747,2.32571953751,2.11978221416;ICAM1|11.978520626,8.8188976378,1.77088737983,2.83888695045;SDC4|2.38590201822,1.49383802817,1.35742489253,1.32510573137	4
fibrillar center	GO:0001650	0.00557	0.0208	NFKBIE|2.07104601758,1.46,1.45880555775,1.54665260938;UBD|3.56464203468,4.27272727273,2.92427935555,3.47272727273	2
membrane-bounded organelle	GO:0043227	0.00621	0.0226	PTGS2|8.96954275151,2.57039711191,1.60881565705,2.48848114169;NFKBIA|15.6501664445,2.40296961326,2.54361354008,2.15029403258;BIRC3|4.08390619958,2.72283813747,2.32571953751,2.11978221416;NFKBIE|2.07104601758,1.46,1.45880555775,1.54665260938;NFKBIZ|3.93421110879,1.45790224759,3.26350416718,1.43195463642;ZC3H12A|3.14975299154,2.78142076503,2.91635932164,2.03048412006;MAFF|3.43991784031,2.2986111111…	23
cytoplasmic ribonucleoprotein granule	GO:0036464	0.00667	0.0238	NFKBIZ|3.93421110879,1.45790224759,3.26350416718,1.43195463642;ZC3H12A|3.14975299154,2.78142076503,2.91635932164,2.03048412006	2
ribonucleoprotein granule	GO:0035770	0.00717	0.025	NFKBIZ|3.93421110879,1.45790224759,3.26350416718,1.43195463642;ZC3H12A|3.14975299154,2.78142076503,2.91635932164,2.03048412006	2
endoplasmic reticulum lumen	GO:0005788	0.00734	0.0251	PTGS2|8.96954275151,2.57039711191,1.60881565705,2.48848114169;CSF1|4.6707738448,1.41446923597,2.26252387423,1.34311806915	2
costamere	GO:0043034	0.00886	0.0297	SDC4|2.38590201822,1.49383802817,1.35742489253,1.32510573137	1
cell junction	GO:0030054	0.00963	0.0316	ICAM1|11.978520626,8.8188976378,1.77088737983,2.83888695045;PLAU|2.24368427828,1.35781313749,1.36312325766,3.0405455367;SDC4|2.38590201822,1.49383802817,1.35742489253,1.32510573137;RND1|5.83282726967,1.37177445046,2.05886782547,3.39363484087	4
nucleolar part	GO:0044452	0.0113	0.0362	NFKBIE|2.07104601758,1.46,1.45880555775,1.54665260938;UBD|3.56464203468,4.27272727273,2.92427935555,3.47272727273	2
organelle	GO:0043226	0.0124	0.0391	PTGS2|8.96954275151,2.57039711191,1.60881565705,2.48848114169;NFKBIA|15.6501664445,2.40296961326,2.54361354008,2.15029403258;BIRC3|4.08390619958,2.72283813747,2.32571953751,2.11978221416;NFKBIE|2.07104601758,1.46,1.45880555775,1.54665260938;NFKBIZ|3.93421110879,1.45790224759,3.26350416718,1.43195463642;PSTPIP2|2.03390300414,3.07692307692,1.57516887059,1.56572541383;ZC3H12A|3.14975299154,2.7814207…	24
endomembrane system	GO:0012505	0.0151	0.0468	PTGS2|8.96954275151,2.57039711191,1.60881565705,2.48848114169;NFKBIE|2.07104601758,1.46,1.45880555775,1.54665260938;ZC3H12A|3.14975299154,2.78142076503,2.91635932164,2.03048412006;IRAK2|5.77663975645,2.26392694064,2.5112679529,1.72206185567;PLAU|2.24368427828,1.35781313749,1.36312325766,3.0405455367;CXCL1|2.57636004618,7.04015544041,19.2940291091,2.69057320548;SDC4|2.38590201822,1.49383802817,1.3…	8
cytoskeleton	GO:0005856	0.0157	0.0476	BIRC3|4.08390619958,2.72283813747,2.32571953751,2.11978221416;PSTPIP2|2.03390300414,3.07692307692,1.57516887059,1.56572541383;ZC3H12A|3.14975299154,2.78142076503,2.91635932164,2.03048412006;RELB|2.98688317594,1.96559633028,2.80294586097,1.39759036145;TNFAIP3|33.0127800327,7.42216358839,2.93088680946,2.27646883388;RND1|5.83282726967,1.37177445046,2.05886782547,3.39363484087	6
rough endoplasmic reticulum membrane	GO:0030867	0.0169	0.0501	ZC3H12A|3.14975299154,2.78142076503,2.91635932164,2.03048412006	1
cell cortex	GO:0005938	0.0173	0.0501	TNFAIP2|8.49377478201,2.48532504343,2.72823394176,1.90366793863;RND1|5.83282726967,1.37177445046,2.05886782547,3.39363484087	2
immunological synapse	GO:0001772	0.0177	0.0501	ICAM1|11.978520626,8.8188976378,1.77088737983,2.83888695045	1
nuclear chromatin	GO:0000790	0.0177	0.0501	NFKB2|2.39182843976,1.92321755027,1.63395806939,1.75625342341;RELB|2.98688317594,1.96559633028,2.80294586097,1.39759036145;IRF1|10.0185012714,1.53026481715,1.69342447823,1.34963325183	3
external side of plasma membrane	GO:0009897	0.0186	0.0517	ICAM1|11.978520626,8.8188976378,1.77088737983,2.83888695045;CXCL10|50.4563578421,2333.33333333,3.1584076371,7.47404844291	2
tertiary granule lumen	GO:1904724	0.0211	0.0576	CXCL1|2.57636004618,7.04015544041,19.2940291091,2.69057320548	1
intracellular membrane-bounded organelle	GO:0043231	0.0227	0.0611	PTGS2|8.96954275151,2.57039711191,1.60881565705,2.48848114169;NFKBIA|15.6501664445,2.40296961326,2.54361354008,2.15029403258;BIRC3|4.08390619958,2.72283813747,2.32571953751,2.11978221416;NFKBIE|2.07104601758,1.46,1.45880555775,1.54665260938;NFKBIZ|3.93421110879,1.45790224759,3.26350416718,1.43195463642;ZC3H12A|3.14975299154,2.78142076503,2.91635932164,2.03048412006;MAFF|3.43991784031,2.2986111111…	21
specific granule lumen	GO:0035580	0.0237	0.0627	CXCL1|2.57636004618,7.04015544041,19.2940291091,2.69057320548	1
extrinsic component of organelle membrane	GO:0031312	0.0264	0.0686	ZC3H12A|3.14975299154,2.78142076503,2.91635932164,2.03048412006	1
tertiary granule membrane	GO:0070821	0.0279	0.0714	PLAU|2.24368427828,1.35781313749,1.36312325766,3.0405455367	1
chromatin	GO:0000785	0.0306	0.0773	NFKB2|2.39182843976,1.92321755027,1.63395806939,1.75625342341;RELB|2.98688317594,1.96559633028,2.80294586097,1.39759036145;IRF1|10.0185012714,1.53026481715,1.69342447823,1.34963325183	3
cell division site	GO:0032153	0.032	0.0795	RND1|5.83282726967,1.37177445046,2.05886782547,3.39363484087	1
nuclear chromosome part	GO:0044454	0.0326	0.0798	NFKB2|2.39182843976,1.92321755027,1.63395806939,1.75625342341;RELB|2.98688317594,1.96559633028,2.80294586097,1.39759036145;IRF1|10.0185012714,1.53026481715,1.69342447823,1.34963325183	3
specific granule membrane	GO:0035579	0.0346	0.0835	PLAU|2.24368427828,1.35781313749,1.36312325766,3.0405455367	1
exocyst	GO:0000145	0.0354	0.084	TNFAIP2|8.49377478201,2.48532504343,2.72823394176,1.90366793863	1
nuclear chromosome	GO:0000228	0.0358	0.084	NFKB2|2.39182843976,1.92321755027,1.63395806939,1.75625342341;RELB|2.98688317594,1.96559633028,2.80294586097,1.39759036145;IRF1|10.0185012714,1.53026481715,1.69342447823,1.34963325183	3
aggresome	GO:0016235	0.0372	0.086	UBD|3.56464203468,4.27272727273,2.92427935555,3.47272727273	1
lysosomal lumen	GO:0043202	0.038	0.0865	SDC4|2.38590201822,1.49383802817,1.35742489253,1.32510573137	1
Golgi lumen	GO:0005796	0.0391	0.0879	SDC4|2.38590201822,1.49383802817,1.35742489253,1.32510573137	1
cytoplasmic vesicle part	GO:0044433	0.0416	0.0918	IRAK2|5.77663975645,2.26392694064,2.5112679529,1.72206185567;PLAU|2.24368427828,1.35781313749,1.36312325766,3.0405455367;CXCL1|2.57636004618,7.04015544041,19.2940291091,2.69057320548	3
intracellular organelle	GO:0043229	0.042	0.0918	PTGS2|8.96954275151,2.57039711191,1.60881565705,2.48848114169;NFKBIA|15.6501664445,2.40296961326,2.54361354008,2.15029403258;BIRC3|4.08390619958,2.72283813747,2.32571953751,2.11978221416;NFKBIE|2.07104601758,1.46,1.45880555775,1.54665260938;NFKBIZ|3.93421110879,1.45790224759,3.26350416718,1.43195463642;PSTPIP2|2.03390300414,3.07692307692,1.57516887059,1.56572541383;ZC3H12A|3.14975299154,2.7814207…	22
caveola	GO:0005901	0.0443	0.0956	PTGS2|8.96954275151,2.57039711191,1.60881565705,2.48848114169	1
spindle microtubule	GO:0005876	0.0454	0.0967	BIRC3|4.08390619958,2.72283813747,2.32571953751,2.11978221416	1
rough endoplasmic reticulum	GO:0005791	0.0473	0.0994	ZC3H12A|3.14975299154,2.78142076503,2.91635932164,2.03048412006	1
endoplasmic reticulum part	GO:0044432	0.0544	0.112	PTGS2|8.96954275151,2.57039711191,1.60881565705,2.48848114169;ZC3H12A|3.14975299154,2.78142076503,2.91635932164,2.03048412006;CSF1|4.6707738448,1.41446923597,2.26252387423,1.34311806915	3
inclusion body	GO:0016234	0.0546	0.112	UBD|3.56464203468,4.27272727273,2.92427935555,3.47272727273	1
plasma membrane raft	GO:0044853	0.0557	0.113	PTGS2|8.96954275151,2.57039711191,1.60881565705,2.48848114169	1
secretory granule	GO:0030141	0.0583	0.115	PLAU|2.24368427828,1.35781313749,1.36312325766,3.0405455367;CXCL1|2.57636004618,7.04015544041,19.2940291091,2.69057320548	2
transcriptional repressor complex	GO:0017053	0.0583	0.115	RELB|2.98688317594,1.96559633028,2.80294586097,1.39759036145	1
actin filament	GO:0005884	0.0616	0.12	PSTPIP2|2.03390300414,3.07692307692,1.57516887059,1.56572541383	1
cytoskeletal part	GO:0044430	0.064	0.124	BIRC3|4.08390619958,2.72283813747,2.32571953751,2.11978221416;PSTPIP2|2.03390300414,3.07692307692,1.57516887059,1.56572541383;RELB|2.98688317594,1.96559633028,2.80294586097,1.39759036145;TNFAIP3|33.0127800327,7.42216358839,2.93088680946,2.27646883388	4
side of membrane	GO:0098552	0.0657	0.125	ICAM1|11.978520626,8.8188976378,1.77088737983,2.83888695045;CXCL10|50.4563578421,2333.33333333,3.1584076371,7.47404844291	2
vacuolar lumen	GO:0005775	0.0666	0.126	SDC4|2.38590201822,1.49383802817,1.35742489253,1.32510573137	1
lysosome	GO:0005764	0.0736	0.136	SDC4|2.38590201822,1.49383802817,1.35742489253,1.32510573137;TNFAIP3|33.0127800327,7.42216358839,2.93088680946,2.27646883388	2
chromosomal part	GO:0044427	0.0738	0.136	NFKB2|2.39182843976,1.92321755027,1.63395806939,1.75625342341;RELB|2.98688317594,1.96559633028,2.80294586097,1.39759036145;IRF1|10.0185012714,1.53026481715,1.69342447823,1.34963325183	3
lytic vacuole	GO:0000323	0.0752	0.137	SDC4|2.38590201822,1.49383802817,1.35742489253,1.32510573137;TNFAIP3|33.0127800327,7.42216358839,2.93088680946,2.27646883388	2
centrosome	GO:0005813	0.0774	0.139	RELB|2.98688317594,1.96559633028,2.80294586097,1.39759036145;TNFAIP3|33.0127800327,7.42216358839,2.93088680946,2.27646883388	2
blood microparticle	GO:0072562	0.0828	0.148	C1S|2.62464835346,1.40886699507,1.50442278134,1.79017013233	1
secretory vesicle	GO:0099503	0.0842	0.148	PLAU|2.24368427828,1.35781313749,1.36312325766,3.0405455367;CXCL1|2.57636004618,7.04015544041,19.2940291091,2.69057320548	2
actin cytoskeleton	GO:0015629	0.0857	0.15	PSTPIP2|2.03390300414,3.07692307692,1.57516887059,1.56572541383;RND1|5.83282726967,1.37177445046,2.05886782547,3.39363484087	2
bounding membrane of organelle	GO:0098588	0.088	0.152	PTGS2|8.96954275151,2.57039711191,1.60881565705,2.48848114169;ZC3H12A|3.14975299154,2.78142076503,2.91635932164,2.03048412006;IRAK2|5.77663975645,2.26392694064,2.5112679529,1.72206185567;PLAU|2.24368427828,1.35781313749,1.36312325766,3.0405455367	4
chromosome	GO:0005694	0.0891	0.152	NFKB2|2.39182843976,1.92321755027,1.63395806939,1.75625342341;RELB|2.98688317594,1.96559633028,2.80294586097,1.39759036145;IRF1|10.0185012714,1.53026481715,1.69342447823,1.34963325183	3
cell part	GO:0044464	0.0903	0.153	PTGS2|8.96954275151,2.57039711191,1.60881565705,2.48848114169;LIF|3.40711105595,1.34221405604,1.53030721497,3.22144638404;SAT1|2.98269982239,1.53587818106,1.39491858207,1.62951234383;NFKBIA|15.6501664445,2.40296961326,2.54361354008,2.15029403258;BIRC3|4.08390619958,2.72283813747,2.32571953751,2.11978221416;NFKBIE|2.07104601758,1.46,1.45880555775,1.54665260938;NFKBIZ|3.93421110879,1.45790224759,3.…	31
microtubule cytoskeleton	GO:0015630	0.0941	0.157	BIRC3|4.08390619958,2.72283813747,2.32571953751,2.11978221416;RELB|2.98688317594,1.96559633028,2.80294586097,1.39759036145;TNFAIP3|33.0127800327,7.42216358839,2.93088680946,2.27646883388	3
supramolecular polymer	GO:0099081	0.0956	0.157	PSTPIP2|2.03390300414,3.07692307692,1.57516887059,1.56572541383;SDC4|2.38590201822,1.49383802817,1.35742489253,1.32510573137	2
supramolecular complex	GO:0099080	0.0957	0.157	PSTPIP2|2.03390300414,3.07692307692,1.57516887059,1.56572541383;SDC4|2.38590201822,1.49383802817,1.35742489253,1.32510573137	2
cell periphery	GO:0071944	0.102	0.165	PTGS2|8.96954275151,2.57039711191,1.60881565705,2.48848114169;NFKBIA|15.6501664445,2.40296961326,2.54361354008,2.15029403258;PSTPIP2|2.03390300414,3.07692307692,1.57516887059,1.56572541383;ZC3H12A|3.14975299154,2.78142076503,2.91635932164,2.03048412006;TNFAIP2|8.49377478201,2.48532504343,2.72823394176,1.90366793863;ICAM1|11.978520626,8.8188976378,1.77088737983,2.83888695045;IRAK2|5.77663975645,2.…	13
cell	GO:0005623	0.103	0.165	PTGS2|8.96954275151,2.57039711191,1.60881565705,2.48848114169;LIF|3.40711105595,1.34221405604,1.53030721497,3.22144638404;SAT1|2.98269982239,1.53587818106,1.39491858207,1.62951234383;NFKBIA|15.6501664445,2.40296961326,2.54361354008,2.15029403258;BIRC3|4.08390619958,2.72283813747,2.32571953751,2.11978221416;NFKBIE|2.07104601758,1.46,1.45880555775,1.54665260938;NFKBIZ|3.93421110879,1.45790224759,3.…	31
vacuole	GO:0005773	0.104	0.165	SDC4|2.38590201822,1.49383802817,1.35742489253,1.32510573137;TNFAIP3|33.0127800327,7.42216358839,2.93088680946,2.27646883388	2
nuclear body	GO:0016604	0.107	0.169	NFKBIZ|3.93421110879,1.45790224759,3.26350416718,1.43195463642;CSF1|4.6707738448,1.41446923597,2.26252387423,1.34311806915	2
microtubule organizing center	GO:0005815	0.117	0.181	RELB|2.98688317594,1.96559633028,2.80294586097,1.39759036145;TNFAIP3|33.0127800327,7.42216358839,2.93088680946,2.27646883388	2
secretory granule lumen	GO:0034774	0.117	0.181	CXCL1|2.57636004618,7.04015544041,19.2940291091,2.69057320548	1
cell cortex part	GO:0044448	0.119	0.183	TNFAIP2|8.49377478201,2.48532504343,2.72823394176,1.90366793863	1
cytoplasmic membrane-bounded vesicle lumen	GO:0060205	0.123	0.185	CXCL1|2.57636004618,7.04015544041,19.2940291091,2.69057320548	1
vesicle lumen	GO:0031983	0.123	0.185	CXCL1|2.57636004618,7.04015544041,19.2940291091,2.69057320548	1
intracellular vesicle	GO:0097708	0.125	0.186	IRAK2|5.77663975645,2.26392694064,2.5112679529,1.72206185567;PLAU|2.24368427828,1.35781313749,1.36312325766,3.0405455367;CXCL1|2.57636004618,7.04015544041,19.2940291091,2.69057320548	3
secretory granule membrane	GO:0030667	0.127	0.188	PLAU|2.24368427828,1.35781313749,1.36312325766,3.0405455367	1
contractile fiber part	GO:0044449	0.129	0.189	SDC4|2.38590201822,1.49383802817,1.35742489253,1.32510573137	1
myofibril	GO:0030016	0.132	0.192	SDC4|2.38590201822,1.49383802817,1.35742489253,1.32510573137	1
endoplasmic reticulum subcompartment	GO:0098827	0.135	0.195	PTGS2|8.96954275151,2.57039711191,1.60881565705,2.48848114169;ZC3H12A|3.14975299154,2.78142076503,2.91635932164,2.03048412006	2
contractile fiber	GO:0043292	0.138	0.195	SDC4|2.38590201822,1.49383802817,1.35742489253,1.32510573137	1
cytoplasmic vesicle	GO:0031410	0.138	0.195	IRAK2|5.77663975645,2.26392694064,2.5112679529,1.72206185567;PLAU|2.24368427828,1.35781313749,1.36312325766,3.0405455367;CXCL1|2.57636004618,7.04015544041,19.2940291091,2.69057320548	3
endoplasmic reticulum	GO:0005783	0.144	0.202	PTGS2|8.96954275151,2.57039711191,1.60881565705,2.48848114169;ZC3H12A|3.14975299154,2.78142076503,2.91635932164,2.03048412006;CSF1|4.6707738448,1.41446923597,2.26252387423,1.34311806915	3
supramolecular fiber	GO:0099512	0.154	0.213	PSTPIP2|2.03390300414,3.07692307692,1.57516887059,1.56572541383;SDC4|2.38590201822,1.49383802817,1.35742489253,1.32510573137	2
neuron projection	GO:0043005	0.165	0.227	PTGS2|8.96954275151,2.57039711191,1.60881565705,2.48848114169;CX3CL1|7.77839953379,10.0,2.13716551132,1.51652156708	2
endoplasmic reticulum membrane	GO:0005789	0.168	0.23	PTGS2|8.96954275151,2.57039711191,1.60881565705,2.48848114169;ZC3H12A|3.14975299154,2.78142076503,2.91635932164,2.03048412006	2
plasma membrane	GO:0005886	0.171	0.232	PTGS2|8.96954275151,2.57039711191,1.60881565705,2.48848114169;NFKBIA|15.6501664445,2.40296961326,2.54361354008,2.15029403258;PSTPIP2|2.03390300414,3.07692307692,1.57516887059,1.56572541383;ZC3H12A|3.14975299154,2.78142076503,2.91635932164,2.03048412006;ICAM1|11.978520626,8.8188976378,1.77088737983,2.83888695045;IRAK2|5.77663975645,2.26392694064,2.5112679529,1.72206185567;CX3CL1|7.77839953379,10.0…	12
nuclear outer membrane-endoplasmic reticulum membrane network	GO:0042175	0.173	0.233	PTGS2|8.96954275151,2.57039711191,1.60881565705,2.48848114169;ZC3H12A|3.14975299154,2.78142076503,2.91635932164,2.03048412006	2
collagen-containing extracellular matrix	GO:0062023	0.182	0.242	ICAM1|11.978520626,8.8188976378,1.77088737983,2.83888695045	1
cytoplasmic, membrane-bounded vesicle	GO:0016023	0.186	0.246	PLAU|2.24368427828,1.35781313749,1.36312325766,3.0405455367;CXCL1|2.57636004618,7.04015544041,19.2940291091,2.69057320548	2
ribonucleoprotein complex	GO:1990904	0.188	0.247	NFKBIZ|3.93421110879,1.45790224759,3.26350416718,1.43195463642;ZC3H12A|3.14975299154,2.78142076503,2.91635932164,2.03048412006	2
intracellular ribonucleoprotein complex	GO:0030529	0.193	0.251	NFKBIZ|3.93421110879,1.45790224759,3.26350416718,1.43195463642;ZC3H12A|3.14975299154,2.78142076503,2.91635932164,2.03048412006	2
spindle	GO:0005819	0.196	0.253	BIRC3|4.08390619958,2.72283813747,2.32571953751,2.11978221416	1
nucleolus	GO:0005730	0.205	0.263	NFKBIE|2.07104601758,1.46,1.45880555775,1.54665260938;UBD|3.56464203468,4.27272727273,2.92427935555,3.47272727273	2
mitochondrial matrix	GO:0005759	0.222	0.283	SOD2|3.54402396108,3.38985640086,1.57109100204,1.88343234323	1
cytoplasmic region	GO:0099568	0.241	0.302	RND1|5.83282726967,1.37177445046,2.05886782547,3.39363484087	1
endosome membrane	GO:0010008	0.241	0.302	IRAK2|5.77663975645,2.26392694064,2.5112679529,1.72206185567	1
plasma membrane bounded cell projection	GO:0120025	0.243	0.302	PTGS2|8.96954275151,2.57039711191,1.60881565705,2.48848114169;CX3CL1|7.77839953379,10.0,2.13716551132,1.51652156708	2
neuronal cell body	GO:0043025	0.25	0.308	CX3CL1|7.77839953379,10.0,2.13716551132,1.51652156708	1
nuclear speck	GO:0016607	0.252	0.308	NFKBIZ|3.93421110879,1.45790224759,3.26350416718,1.43195463642	1
endosomal part	GO:0044440	0.262	0.318	IRAK2|5.77663975645,2.26392694064,2.5112679529,1.72206185567	1
extrinsic component of membrane	GO:0019898	0.269	0.324	ZC3H12A|3.14975299154,2.78142076503,2.91635932164,2.03048412006	1
cell body	GO:0044297	0.281	0.337	CX3CL1|7.77839953379,10.0,2.13716551132,1.51652156708	1
nucleoplasm part	GO:0044451	0.284	0.337	NFKBIZ|3.93421110879,1.45790224759,3.26350416718,1.43195463642;CSF1|4.6707738448,1.41446923597,2.26252387423,1.34311806915	2
neuron part	GO:0097458	0.289	0.341	PTGS2|8.96954275151,2.57039711191,1.60881565705,2.48848114169;CX3CL1|7.77839953379,10.0,2.13716551132,1.51652156708	2
organelle subcompartment	GO:0031984	0.295	0.345	PTGS2|8.96954275151,2.57039711191,1.60881565705,2.48848114169;ZC3H12A|3.14975299154,2.78142076503,2.91635932164,2.03048412006	2
microtubule	GO:0005874	0.296	0.345	BIRC3|4.08390619958,2.72283813747,2.32571953751,2.11978221416	1
cell projection	GO:0042995	0.31	0.358	PTGS2|8.96954275151,2.57039711191,1.60881565705,2.48848114169;CX3CL1|7.77839953379,10.0,2.13716551132,1.51652156708	2
vacuolar part	GO:0044437	0.316	0.363	SDC4|2.38590201822,1.49383802817,1.35742489253,1.32510573137	1
extracellular matrix	GO:0031012	0.333	0.379	ICAM1|11.978520626,8.8188976378,1.77088737983,2.83888695045	1
cytoplasmic vesicle membrane	GO:0030659	0.354	0.4	PLAU|2.24368427828,1.35781313749,1.36312325766,3.0405455367	1
vesicle membrane	GO:0012506	0.361	0.406	PLAU|2.24368427828,1.35781313749,1.36312325766,3.0405455367	1
somatodendritic compartment	GO:0036477	0.37	0.413	CX3CL1|7.77839953379,10.0,2.13716551132,1.51652156708	1
Golgi apparatus	GO:0005794	0.373	0.413	NFKBIE|2.07104601758,1.46,1.45880555775,1.54665260938;SDC4|2.38590201822,1.49383802817,1.35742489253,1.32510573137	2
integral component of plasma membrane	GO:0005887	0.394	0.434	ICAM1|11.978520626,8.8188976378,1.77088737983,2.83888695045;SDC4|2.38590201822,1.49383802817,1.35742489253,1.32510573137	2
intrinsic component of plasma membrane	GO:0031226	0.415	0.453	ICAM1|11.978520626,8.8188976378,1.77088737983,2.83888695045;SDC4|2.38590201822,1.49383802817,1.35742489253,1.32510573137	2
endosome	GO:0005768	0.43	0.467	IRAK2|5.77663975645,2.26392694064,2.5112679529,1.72206185567	1
polymeric cytoskeletal fiber	GO:0099513	0.437	0.471	PSTPIP2|2.03390300414,3.07692307692,1.57516887059,1.56572541383	1
plasma membrane region	GO:0098590	0.485	0.52	PTGS2|8.96954275151,2.57039711191,1.60881565705,2.48848114169	1
Golgi apparatus part	GO:0044431	0.51	0.543	SDC4|2.38590201822,1.49383802817,1.35742489253,1.32510573137	1
organelle membrane	GO:0031090	0.747	0.79	PTGS2|8.96954275151,2.57039711191,1.60881565705,2.48848114169;ZC3H12A|3.14975299154,2.78142076503,2.91635932164,2.03048412006;IRAK2|5.77663975645,2.26392694064,2.5112679529,1.72206185567;PLAU|2.24368427828,1.35781313749,1.36312325766,3.0405455367	4
macromolecular complex	GO:0032991	0.797	0.838	PTGS2|8.96954275151,2.57039711191,1.60881565705,2.48848114169;NFKBIA|15.6501664445,2.40296961326,2.54361354008,2.15029403258;BIRC3|4.08390619958,2.72283813747,2.32571953751,2.11978221416;NFKBIZ|3.93421110879,1.45790224759,3.26350416718,1.43195463642;ZC3H12A|3.14975299154,2.78142076503,2.91635932164,2.03048412006;TNFAIP2|8.49377478201,2.48532504343,2.72823394176,1.90366793863;NFKB2|2.39182843976,1…	10
protein complex	GO:0043234	0.861	0.899	PTGS2|8.96954275151,2.57039711191,1.60881565705,2.48848114169;NFKBIA|15.6501664445,2.40296961326,2.54361354008,2.15029403258;BIRC3|4.08390619958,2.72283813747,2.32571953751,2.11978221416;ZC3H12A|3.14975299154,2.78142076503,2.91635932164,2.03048412006;TNFAIP2|8.49377478201,2.48532504343,2.72823394176,1.90366793863;NFKB2|2.39182843976,1.92321755027,1.63395806939,1.75625342341;RELB|2.98688317594,1.9…	8
plasma membrane part	GO:0044459	0.933	0.969	PTGS2|8.96954275151,2.57039711191,1.60881565705,2.48848114169;ICAM1|11.978520626,8.8188976378,1.77088737983,2.83888695045;CXCL10|50.4563578421,2333.33333333,3.1584076371,7.47404844291;SDC4|2.38590201822,1.49383802817,1.35742489253,1.32510573137	4
mitochondrion	GO:0005739	0.962	0.992	MAFF|3.43991784031,2.29861111111,1.47213928085,2.49671219019;SOD2|3.54402396108,3.38985640086,1.57109100204,1.88343234323	2
mitochondrial part	GO:0044429	0.969	0.994	SOD2|3.54402396108,3.38985640086,1.57109100204,1.88343234323	1
membrane	GO:0016020	0.983	1.00e+00	PTGS2|8.96954275151,2.57039711191,1.60881565705,2.48848114169;NFKBIA|15.6501664445,2.40296961326,2.54361354008,2.15029403258;BIRC3|4.08390619958,2.72283813747,2.32571953751,2.11978221416;PSTPIP2|2.03390300414,3.07692307692,1.57516887059,1.56572541383;ZC3H12A|3.14975299154,2.78142076503,2.91635932164,2.03048412006;ICAM1|11.978520626,8.8188976378,1.77088737983,2.83888695045;IRAK2|5.77663975645,2.26…	16
membrane part	GO:0044425	1.00e+00	1.00e+00	PTGS2|8.96954275151,2.57039711191,1.60881565705,2.48848114169;BIRC3|4.08390619958,2.72283813747,2.32571953751,2.11978221416;ZC3H12A|3.14975299154,2.78142076503,2.91635932164,2.03048412006;ICAM1|11.978520626,8.8188976378,1.77088737983,2.83888695045;CX3CL1|7.77839953379,10.0,2.13716551132,1.51652156708;CXCL10|50.4563578421,2333.33333333,3.1584076371,7.47404844291;SDC4|2.38590201822,1.49383802817,1.…	10
integral component of membrane	GO:0016021	1.00e+00	1.00e+00	ICAM1|11.978520626,8.8188976378,1.77088737983,2.83888695045;CX3CL1|7.77839953379,10.0,2.13716551132,1.51652156708;SDC4|2.38590201822,1.49383802817,1.35742489253,1.32510573137;CSF1|4.6707738448,1.41446923597,2.26252387423,1.34311806915;IER3|3.02096469506,1.42577030812,1.50863569439,2.28997867804;C15orf48|2.8978784181,2.94881889764,1.58857857739,3.83300142248	6
intrinsic component of membrane	GO:0031224	1.00e+00	1.00e+00	ICAM1|11.978520626,8.8188976378,1.77088737983,2.83888695045;CX3CL1|7.77839953379,10.0,2.13716551132,1.51652156708;SDC4|2.38590201822,1.49383802817,1.35742489253,1.32510573137;CSF1|4.6707738448,1.41446923597,2.26252387423,1.34311806915;IER3|3.02096469506,1.42577030812,1.50863569439,2.28997867804;C15orf48|2.8978784181,2.94881889764,1.58857857739,3.83300142248	6
