## Supplementary material for "Transcriptome Profiling of different types of human respiratory tract cells infected by SARS-CoV-2 Highlight an unique Role for Inflammatory and Interferon Response": Table S3-Summary of enriched Molecular Functions.xlsx

### Sheet: Tablib Dataset
Table S3 GO_Name	GO_ID	Pvalue	Pvalue_adjusted	Genes	Count
protein binding	GO:0005515	1.44e-19	3.25e-17	PTGS2|8.96954275151,2.57039711191,1.60881565705,2.48848114169;LIF|3.40711105595,1.34221405604,1.53030721497,3.22144638404;SAT1|2.98269982239,1.53587818106,1.39491858207,1.62951234383;NFKBIA|15.6501664445,2.40296961326,2.54361354008,2.15029403258;BIRC3|4.08390619958,2.72283813747,2.32571953751,2.11978221416;NFKBIE|2.07104601758,1.46,1.45880555775,1.54665260938;NFKBIZ|3.93421110879,1.45790224759,3.…	33
CXCR chemokine receptor binding	GO:0045236	1.56e-16	1.77e-14	CX3CL1|7.77839953379,10.0,2.13716551132,1.51652156708;CXCL3|7.7683527718,6.11782477341,14.1744290448,5.59798270893;CXCL10|50.4563578421,2333.33333333,3.1584076371,7.47404844291;CXCL1|2.57636004618,7.04015544041,19.2940291091,2.69057320548;CXCL2|10.0318131968,4.68203883495,10.3518811551,4.21936989498;CXCL8|1,14.079787234,5.94601727618,1	6
cytokine activity	GO:0005125	3.66e-15	2.76e-13	LIF|3.40711105595,1.34221405604,1.53030721497,3.22144638404;CCL20|14.4033173322,93.0,17.5281388642,4.71012164333;CX3CL1|7.77839953379,10.0,2.13716551132,1.51652156708;CXCL3|7.7683527718,6.11782477341,14.1744290448,5.59798270893;IL32|2.26857903885,2.46456692913,2.47193536665,3.53266331658;CXCL10|50.4563578421,2333.33333333,3.1584076371,7.47404844291;CXCL1|2.57636004618,7.04015544041,19.2940291091,…	10
chemokine activity	GO:0008009	2.01e-14	1.13e-12	CCL20|14.4033173322,93.0,17.5281388642,4.71012164333;CX3CL1|7.77839953379,10.0,2.13716551132,1.51652156708;CXCL3|7.7683527718,6.11782477341,14.1744290448,5.59798270893;CXCL10|50.4563578421,2333.33333333,3.1584076371,7.47404844291;CXCL1|2.57636004618,7.04015544041,19.2940291091,2.69057320548;CXCL2|10.0318131968,4.68203883495,10.3518811551,4.21936989498;CXCL8|1,14.079787234,5.94601727618,1	7
chemokine receptor binding	GO:0042379	6.3e-14	2.85e-12	CCL20|14.4033173322,93.0,17.5281388642,4.71012164333;CX3CL1|7.77839953379,10.0,2.13716551132,1.51652156708;CXCL3|7.7683527718,6.11782477341,14.1744290448,5.59798270893;CXCL10|50.4563578421,2333.33333333,3.1584076371,7.47404844291;CXCL1|2.57636004618,7.04015544041,19.2940291091,2.69057320548;CXCL2|10.0318131968,4.68203883495,10.3518811551,4.21936989498;CXCL8|1,14.079787234,5.94601727618,1	7
receptor agonist activity	GO:0048018	1.85e-13	6.95e-12	LIF|3.40711105595,1.34221405604,1.53030721497,3.22144638404;CCL20|14.4033173322,93.0,17.5281388642,4.71012164333;CX3CL1|7.77839953379,10.0,2.13716551132,1.51652156708;CXCL3|7.7683527718,6.11782477341,14.1744290448,5.59798270893;IL32|2.26857903885,2.46456692913,2.47193536665,3.53266331658;CXCL10|50.4563578421,2333.33333333,3.1584076371,7.47404844291;CXCL1|2.57636004618,7.04015544041,19.2940291091,…	10
receptor regulator activity	GO:0030545	5.02e-13	1.62e-11	LIF|3.40711105595,1.34221405604,1.53030721497,3.22144638404;CCL20|14.4033173322,93.0,17.5281388642,4.71012164333;CX3CL1|7.77839953379,10.0,2.13716551132,1.51652156708;CXCL3|7.7683527718,6.11782477341,14.1744290448,5.59798270893;IL32|2.26857903885,2.46456692913,2.47193536665,3.53266331658;CXCL10|50.4563578421,2333.33333333,3.1584076371,7.47404844291;CXCL1|2.57636004618,7.04015544041,19.2940291091,…	10
cytokine receptor binding	GO:0005126	2.06e-12	5.83e-11	LIF|3.40711105595,1.34221405604,1.53030721497,3.22144638404;CCL20|14.4033173322,93.0,17.5281388642,4.71012164333;CX3CL1|7.77839953379,10.0,2.13716551132,1.51652156708;CXCL3|7.7683527718,6.11782477341,14.1744290448,5.59798270893;CXCL10|50.4563578421,2333.33333333,3.1584076371,7.47404844291;CXCL1|2.57636004618,7.04015544041,19.2940291091,2.69057320548;CXCL2|10.0318131968,4.68203883495,10.3518811551…	9
G-protein coupled receptor binding	GO:0001664	9.75e-10	2.45e-08	CCL20|14.4033173322,93.0,17.5281388642,4.71012164333;CX3CL1|7.77839953379,10.0,2.13716551132,1.51652156708;CXCL3|7.7683527718,6.11782477341,14.1744290448,5.59798270893;CXCL10|50.4563578421,2333.33333333,3.1584076371,7.47404844291;CXCL1|2.57636004618,7.04015544041,19.2940291091,2.69057320548;CXCL2|10.0318131968,4.68203883495,10.3518811551,4.21936989498;CXCL8|1,14.079787234,5.94601727618,1	7
receptor binding	GO:0005102	7.1e-09	1.6e-07	LIF|3.40711105595,1.34221405604,1.53030721497,3.22144638404;ICAM1|11.978520626,8.8188976378,1.77088737983,2.83888695045;CCL20|14.4033173322,93.0,17.5281388642,4.71012164333;CX3CL1|7.77839953379,10.0,2.13716551132,1.51652156708;CXCL3|7.7683527718,6.11782477341,14.1744290448,5.59798270893;IL32|2.26857903885,2.46456692913,2.47193536665,3.53266331658;CXCL10|50.4563578421,2333.33333333,3.1584076371,7.…	12
identical protein binding	GO:0042802	1.35e-08	2.78e-07	PTGS2|8.96954275151,2.57039711191,1.60881565705,2.48848114169;SAT1|2.98269982239,1.53587818106,1.39491858207,1.62951234383;NFKBIA|15.6501664445,2.40296961326,2.54361354008,2.15029403258;IRAK2|5.77663975645,2.26392694064,2.5112679529,1.72206185567;SOD2|3.54402396108,3.38985640086,1.57109100204,1.88343234323;RELB|2.98688317594,1.96559633028,2.80294586097,1.39759036145;SDC4|2.38590201822,1.493838028…	10
binding	GO:0005488	8.39e-08	1.58e-06	PTGS2|8.96954275151,2.57039711191,1.60881565705,2.48848114169;LIF|3.40711105595,1.34221405604,1.53030721497,3.22144638404;SAT1|2.98269982239,1.53587818106,1.39491858207,1.62951234383;NFKBIA|15.6501664445,2.40296961326,2.54361354008,2.15029403258;BIRC3|4.08390619958,2.72283813747,2.32571953751,2.11978221416;NFKBIE|2.07104601758,1.46,1.45880555775,1.54665260938;NFKBIZ|3.93421110879,1.45790224759,3.…	34
molecular function regulator	GO:0098772	1.25e-06	2.18e-05	LIF|3.40711105595,1.34221405604,1.53030721497,3.22144638404;BIRC3|4.08390619958,2.72283813747,2.32571953751,2.11978221416;CCL20|14.4033173322,93.0,17.5281388642,4.71012164333;CX3CL1|7.77839953379,10.0,2.13716551132,1.51652156708;CXCL3|7.7683527718,6.11782477341,14.1744290448,5.59798270893;IL32|2.26857903885,2.46456692913,2.47193536665,3.53266331658;CXCL10|50.4563578421,2333.33333333,3.1584076371,…	11
interleukin-8 receptor binding	GO:0005153	1.61e-06	2.61e-05	CX3CL1|7.77839953379,10.0,2.13716551132,1.51652156708;CXCL8|1,14.079787234,5.94601727618,1	2
macromolecular complex binding	GO:0044877	2.19e-05	0.000331	NFKBIA|15.6501664445,2.40296961326,2.54361354008,2.15029403258;PSTPIP2|2.03390300414,3.07692307692,1.57516887059,1.56572541383;ZC3H12A|3.14975299154,2.78142076503,2.91635932164,2.03048412006;ICAM1|11.978520626,8.8188976378,1.77088737983,2.83888695045;NFKB2|2.39182843976,1.92321755027,1.63395806939,1.75625342341;CX3CL1|7.77839953379,10.0,2.13716551132,1.51652156708;RELB|2.98688317594,1.96559633028…	8
chemoattractant activity	GO:0042056	0.000151	0.00214	CX3CL1|7.77839953379,10.0,2.13716551132,1.51652156708;CXCL10|50.4563578421,2333.33333333,3.1584076371,7.47404844291	2
CCR chemokine receptor binding	GO:0048020	0.00018	0.00239	CCL20|14.4033173322,93.0,17.5281388642,4.71012164333;CX3CL1|7.77839953379,10.0,2.13716551132,1.51652156708	2
CXCR1 chemokine receptor binding	GO:0045237	0.000408	0.00485	CX3CL1|7.77839953379,10.0,2.13716551132,1.51652156708	1
CX3C chemokine receptor binding	GO:0031737	0.000408	0.00485	CX3CL1|7.77839953379,10.0,2.13716551132,1.51652156708	1
growth factor activity	GO:0008083	0.000785	0.00838	LIF|3.40711105595,1.34221405604,1.53030721497,3.22144638404;CXCL1|2.57636004618,7.04015544041,19.2940291091,2.69057320548;CSF1|4.6707738448,1.41446923597,2.26252387423,1.34311806915	3
kinase binding	GO:0019900	0.000795	0.00838	RELB|2.98688317594,1.96559633028,2.80294586097,1.39759036145;SDC4|2.38590201822,1.49383802817,1.35742489253,1.32510573137;TNFAIP3|33.0127800327,7.42216358839,2.93088680946,2.27646883388;RND1|5.83282726967,1.37177445046,2.05886782547,3.39363484087	4
leukemia inhibitory factor receptor binding	GO:0005146	0.000816	0.00838	LIF|3.40711105595,1.34221405604,1.53030721497,3.22144638404	1
transcription factor activity, transcription factor binding	GO:0000989	0.00115	0.0113	LIF|3.40711105595,1.34221405604,1.53030721497,3.22144638404;NFKBIZ|3.93421110879,1.45790224759,3.26350416718,1.43195463642;NFKB2|2.39182843976,1.92321755027,1.63395806939,1.75625342341;RELB|2.98688317594,1.96559633028,2.80294586097,1.39759036145	4
spermidine binding	GO:0019809	0.00122	0.0114	SAT1|2.98269982239,1.53587818106,1.39491858207,1.62951234383	1
transcription factor activity, protein binding	GO:0000988	0.00126	0.0114	LIF|3.40711105595,1.34221405604,1.53030721497,3.22144638404;NFKBIZ|3.93421110879,1.45790224759,3.26350416718,1.43195463642;NFKB2|2.39182843976,1.92321755027,1.63395806939,1.75625342341;RELB|2.98688317594,1.96559633028,2.80294586097,1.39759036145	4
arachidonate 15-lipoxygenase activity	GO:0050473	0.00163	0.0137	PTGS2|8.96954275151,2.57039711191,1.60881565705,2.48848114169	1
thrombospondin receptor activity	GO:0070053	0.00163	0.0137	SDC4|2.38590201822,1.49383802817,1.35742489253,1.32510573137	1
CXCR3 chemokine receptor binding	GO:0048248	0.00204	0.0165	CXCL10|50.4563578421,2333.33333333,3.1584076371,7.47404844291	1
macrophage colony-stimulating factor receptor binding	GO:0005157	0.00285	0.0215	CSF1|4.6707738448,1.41446923597,2.26252387423,1.34311806915	1
CCR6 chemokine receptor binding	GO:0031731	0.00285	0.0215	CCL20|14.4033173322,93.0,17.5281388642,4.71012164333	1
integrin binding	GO:0005178	0.00336	0.0245	ICAM1|11.978520626,8.8188976378,1.77088737983,2.83888695045;CX3CL1|7.77839953379,10.0,2.13716551132,1.51652156708	2
enzyme binding	GO:0019899	0.00355	0.0251	PTGS2|8.96954275151,2.57039711191,1.60881565705,2.48848114169;NFKBIA|15.6501664445,2.40296961326,2.54361354008,2.15029403258;RELB|2.98688317594,1.96559633028,2.80294586097,1.39759036145;SDC4|2.38590201822,1.49383802817,1.35742489253,1.32510573137;TNFAIP3|33.0127800327,7.42216358839,2.93088680946,2.27646883388;RND1|5.83282726967,1.37177445046,2.05886782547,3.39363484087	6
prostaglandin-endoperoxide synthase activity	GO:0004666	0.00407	0.0279	PTGS2|8.96954275151,2.57039711191,1.60881565705,2.48848114169	1
diamine N-acetyltransferase activity	GO:0004145	0.00448	0.0289	SAT1|2.98269982239,1.53587818106,1.39491858207,1.62951234383	1
transcription factor activity, RNA polymerase II transcription factor recruiting	GO:0001135	0.00448	0.0289	LIF|3.40711105595,1.34221405604,1.53030721497,3.22144638404	1
polyamine binding	GO:0019808	0.0057	0.0358	SAT1|2.98269982239,1.53587818106,1.39491858207,1.62951234383	1
chromatin binding	GO:0003682	0.00617	0.0377	ZC3H12A|3.14975299154,2.78142076503,2.91635932164,2.03048412006;NFKB2|2.39182843976,1.92321755027,1.63395806939,1.75625342341;RELB|2.98688317594,1.96559633028,2.80294586097,1.39759036145	3
protein kinase binding	GO:0019901	0.00637	0.0379	RELB|2.98688317594,1.96559633028,2.80294586097,1.39759036145;SDC4|2.38590201822,1.49383802817,1.35742489253,1.32510573137;RND1|5.83282726967,1.37177445046,2.05886782547,3.39363484087	3
Lys63-specific deubiquitinase activity	GO:0061578	0.00691	0.0401	TNFAIP3|33.0127800327,7.42216358839,2.93088680946,2.27646883388	1
antioxidant activity	GO:0016209	0.0076	0.042	PTGS2|8.96954275151,2.57039711191,1.60881565705,2.48848114169;SOD2|3.54402396108,3.38985640086,1.57109100204,1.88343234323	2
catalytic activity, acting on a protein	GO:0140096	0.00761	0.042	BIRC3|4.08390619958,2.72283813747,2.32571953751,2.11978221416;ZC3H12A|3.14975299154,2.78142076503,2.91635932164,2.03048412006;IRAK2|5.77663975645,2.26392694064,2.5112679529,1.72206185567;PLAU|2.24368427828,1.35781313749,1.36312325766,3.0405455367;DUSP5|3.06828580601,1.46566164154,1.31273895473,2.15598548972;TNFAIP3|33.0127800327,7.42216358839,2.93088680946,2.27646883388;C1S|2.62464835346,1.408866…	7
protein complex binding	GO:0032403	0.0083	0.0446	NFKBIA|15.6501664445,2.40296961326,2.54361354008,2.15029403258;ICAM1|11.978520626,8.8188976378,1.77088737983,2.83888695045;CX3CL1|7.77839953379,10.0,2.13716551132,1.51652156708;UBD|3.56464203468,4.27272727273,2.92427935555,3.47272727273	4
transcriptional activator activity, RNA polymerase II core promoter proximal region sequence-specific binding	GO:0001077	0.00864	0.0454	NFKB2|2.39182843976,1.92321755027,1.63395806939,1.75625342341;IRF1|10.0185012714,1.53026481715,1.69342447823,1.34963325183	2
transcription factor activity, transcription factor recruiting	GO:0001134	0.00975	0.0501	LIF|3.40711105595,1.34221405604,1.53030721497,3.22144638404	1
protein homodimerization activity	GO:0042803	0.0113	0.0526	PTGS2|8.96954275151,2.57039711191,1.60881565705,2.48848114169;IRAK2|5.77663975645,2.26392694064,2.5112679529,1.72206185567;CSF1|4.6707738448,1.41446923597,2.26252387423,1.34311806915	3
transcription cofactor activity	GO:0003712	0.0114	0.0526	NFKBIZ|3.93421110879,1.45790224759,3.26350416718,1.43195463642;NFKB2|2.39182843976,1.92321755027,1.63395806939,1.75625342341;RELB|2.98688317594,1.96559633028,2.80294586097,1.39759036145	3
sequence-specific double-stranded DNA binding	GO:1990837	0.0115	0.0526	NFKB2|2.39182843976,1.92321755027,1.63395806939,1.75625342341;RELB|2.98688317594,1.96559633028,2.80294586097,1.39759036145;IRF1|10.0185012714,1.53026481715,1.69342447823,1.34963325183	3
mRNA 3'-UTR AU-rich region binding	GO:0035925	0.0118	0.0526	ZC3H12A|3.14975299154,2.78142076503,2.91635932164,2.03048412006	1
RNA stem-loop binding	GO:0035613	0.0118	0.0526	ZC3H12A|3.14975299154,2.78142076503,2.91635932164,2.03048412006	1
RNA polymerase II regulatory region sequence-specific DNA binding	GO:0000977	0.0119	0.0526	NFKB2|2.39182843976,1.92321755027,1.63395806939,1.75625342341;RELB|2.98688317594,1.96559633028,2.80294586097,1.39759036145;IRF1|10.0185012714,1.53026481715,1.69342447823,1.34963325183	3
RNA polymerase II regulatory region DNA binding	GO:0001012	0.0122	0.0526	NFKB2|2.39182843976,1.92321755027,1.63395806939,1.75625342341;RELB|2.98688317594,1.96559633028,2.80294586097,1.39759036145;IRF1|10.0185012714,1.53026481715,1.69342447823,1.34963325183	3
proteasome binding	GO:0070628	0.0126	0.0526	UBD|3.56464203468,4.27272727273,2.92427935555,3.47272727273	1
AU-rich element binding	GO:0017091	0.0126	0.0526	ZC3H12A|3.14975299154,2.78142076503,2.91635932164,2.03048412006	1
nuclear localization sequence binding	GO:0008139	0.0126	0.0526	NFKBIA|15.6501664445,2.40296961326,2.54361354008,2.15029403258	1
cAMP-dependent protein kinase regulator activity	GO:0008603	0.013	0.0533	CXCL10|50.4563578421,2333.33333333,3.1584076371,7.47404844291	1
thiol-dependent ubiquitin-specific protease activity	GO:0004843	0.0143	0.0578	ZC3H12A|3.14975299154,2.78142076503,2.91635932164,2.03048412006;TNFAIP3|33.0127800327,7.42216358839,2.93088680946,2.27646883388	2
NF-kappaB binding	GO:0051059	0.015	0.059	NFKBIA|15.6501664445,2.40296961326,2.54361354008,2.15029403258	1
superoxide dismutase activity	GO:0004784	0.0158	0.059	SOD2|3.54402396108,3.38985640086,1.57109100204,1.88343234323	1
oxidoreductase activity, acting on superoxide radicals as acceptor	GO:0016721	0.0158	0.059	SOD2|3.54402396108,3.38985640086,1.57109100204,1.88343234323	1
transcription regulatory region sequence-specific DNA binding	GO:0000976	0.0159	0.059	NFKB2|2.39182843976,1.92321755027,1.63395806939,1.75625342341;RELB|2.98688317594,1.96559633028,2.80294586097,1.39759036145;IRF1|10.0185012714,1.53026481715,1.69342447823,1.34963325183	3
MAP kinase tyrosine/serine/threonine phosphatase activity	GO:0017017	0.0162	0.059	DUSP5|3.06828580601,1.46566164154,1.31273895473,2.15598548972	1
fibronectin binding	GO:0001968	0.0162	0.059	SDC4|2.38590201822,1.49383802817,1.35742489253,1.32510573137	1
MAP kinase phosphatase activity	GO:0033549	0.017	0.0594	DUSP5|3.06828580601,1.46566164154,1.31273895473,2.15598548972	1
K63-linked polyubiquitin binding	GO:0070530	0.017	0.0594	TNFAIP3|33.0127800327,7.42216358839,2.93088680946,2.27646883388	1
miRNA binding	GO:0035198	0.0174	0.0594	ZC3H12A|3.14975299154,2.78142076503,2.91635932164,2.03048412006	1
cysteine-type endopeptidase inhibitor activity involved in apoptotic process	GO:0043027	0.0174	0.0594	BIRC3|4.08390619958,2.72283813747,2.32571953751,2.11978221416	1
transcription factor activity, RNA polymerase II core promoter proximal region sequence-specific binding	GO:0000982	0.0176	0.0594	NFKB2|2.39182843976,1.92321755027,1.63395806939,1.75625342341;IRF1|10.0185012714,1.53026481715,1.69342447823,1.34963325183	2
double-stranded DNA binding	GO:0003690	0.0218	0.0723	NFKB2|2.39182843976,1.92321755027,1.63395806939,1.75625342341;RELB|2.98688317594,1.96559633028,2.80294586097,1.39759036145;IRF1|10.0185012714,1.53026481715,1.69342447823,1.34963325183	3
regulatory RNA binding	GO:0061980	0.0226	0.074	ZC3H12A|3.14975299154,2.78142076503,2.91635932164,2.03048412006	1
ubiquitinyl hydrolase activity	GO:0101005	0.0237	0.0766	ZC3H12A|3.14975299154,2.78142076503,2.91635932164,2.03048412006;TNFAIP3|33.0127800327,7.42216358839,2.93088680946,2.27646883388	2
transcriptional activator activity, RNA polymerase II transcription regulatory region sequence-specific binding	GO:0001228	0.0244	0.0777	NFKB2|2.39182843976,1.92321755027,1.63395806939,1.75625342341;IRF1|10.0185012714,1.53026481715,1.69342447823,1.34963325183	2
thiol-dependent ubiquitinyl hydrolase activity	GO:0036459	0.025	0.0785	ZC3H12A|3.14975299154,2.78142076503,2.91635932164,2.03048412006;TNFAIP3|33.0127800327,7.42216358839,2.93088680946,2.27646883388	2
regulatory region DNA binding	GO:0000975	0.0256	0.0792	NFKB2|2.39182843976,1.92321755027,1.63395806939,1.75625342341;RELB|2.98688317594,1.96559633028,2.80294586097,1.39759036145;IRF1|10.0185012714,1.53026481715,1.69342447823,1.34963325183	3
ubiquitin-like protein-specific protease activity	GO:0019783	0.0273	0.0814	ZC3H12A|3.14975299154,2.78142076503,2.91635932164,2.03048412006;TNFAIP3|33.0127800327,7.42216358839,2.93088680946,2.27646883388	2
protein self-association	GO:0043621	0.0274	0.0814	TNFAIP3|33.0127800327,7.42216358839,2.93088680946,2.27646883388	1
signal sequence binding	GO:0005048	0.0274	0.0814	NFKBIA|15.6501664445,2.40296961326,2.54361354008,2.15029403258	1
cysteine-type endopeptidase regulator activity involved in apoptotic process	GO:0043028	0.0278	0.0815	BIRC3|4.08390619958,2.72283813747,2.32571953751,2.11978221416	1
protein kinase C binding	GO:0005080	0.0286	0.0828	SDC4|2.38590201822,1.49383802817,1.35742489253,1.32510573137	1
core promoter proximal region DNA binding	GO:0001159	0.029	0.0829	NFKB2|2.39182843976,1.92321755027,1.63395806939,1.75625342341;IRF1|10.0185012714,1.53026481715,1.69342447823,1.34963325183	2
sequence-specific DNA binding	GO:0043565	0.0293	0.0829	MAFF|3.43991784031,2.29861111111,1.47213928085,2.49671219019;NFKB2|2.39182843976,1.92321755027,1.63395806939,1.75625342341;RELB|2.98688317594,1.96559633028,2.80294586097,1.39759036145;IRF1|10.0185012714,1.53026481715,1.69342447823,1.34963325183	4
hijacked molecular function	GO:0104005	0.0309	0.0853	ICAM1|11.978520626,8.8188976378,1.77088737983,2.83888695045	1
polyubiquitin binding	GO:0031593	0.0309	0.0853	TNFAIP3|33.0127800327,7.42216358839,2.93088680946,2.27646883388	1
exogenous protein binding	GO:0140272	0.0313	0.0853	ICAM1|11.978520626,8.8188976378,1.77088737983,2.83888695045	1
virus receptor activity	GO:0001618	0.0321	0.0861	ICAM1|11.978520626,8.8188976378,1.77088737983,2.83888695045	1
transcription regulatory region DNA binding	GO:0044212	0.0327	0.0861	NFKB2|2.39182843976,1.92321755027,1.63395806939,1.75625342341;RELB|2.98688317594,1.96559633028,2.80294586097,1.39759036145;IRF1|10.0185012714,1.53026481715,1.69342447823,1.34963325183	3
regulatory region nucleic acid binding	GO:0001067	0.0328	0.0861	NFKB2|2.39182843976,1.92321755027,1.63395806939,1.75625342341;RELB|2.98688317594,1.96559633028,2.80294586097,1.39759036145;IRF1|10.0185012714,1.53026481715,1.69342447823,1.34963325183	3
cell adhesion molecule binding	GO:0050839	0.0343	0.0892	ICAM1|11.978520626,8.8188976378,1.77088737983,2.83888695045;CX3CL1|7.77839953379,10.0,2.13716551132,1.51652156708	2
RNA polymerase II core promoter proximal region sequence-specific DNA binding	GO:0000978	0.0355	0.0911	NFKB2|2.39182843976,1.92321755027,1.63395806939,1.75625342341;IRF1|10.0185012714,1.53026481715,1.69342447823,1.34963325183	2
oxidoreductase activity, acting on single donors with incorporation of molecular oxygen, incorporation of two atoms of oxygen	GO:0016702	0.0388	0.0982	PTGS2|8.96954275151,2.57039711191,1.60881565705,2.48848114169	1
core promoter proximal region sequence-specific DNA binding	GO:0000987	0.0398	0.0982	NFKB2|2.39182843976,1.92321755027,1.63395806939,1.75625342341;IRF1|10.0185012714,1.53026481715,1.69342447823,1.34963325183	2
cysteine-type endopeptidase inhibitor activity	GO:0004869	0.04	0.0982	BIRC3|4.08390619958,2.72283813747,2.32571953751,2.11978221416	1
oxidoreductase activity, acting on single donors with incorporation of molecular oxygen	GO:0016701	0.0404	0.0982	PTGS2|8.96954275151,2.57039711191,1.60881565705,2.48848114169	1
exoribonuclease activity	GO:0004532	0.0404	0.0982	ZC3H12A|3.14975299154,2.78142076503,2.91635932164,2.03048412006	1
ribosome binding	GO:0043022	0.0443	0.105	ZC3H12A|3.14975299154,2.78142076503,2.91635932164,2.03048412006	1
manganese ion binding	GO:0030145	0.0447	0.105	SOD2|3.54402396108,3.38985640086,1.57109100204,1.88343234323	1
ammonium ion binding	GO:0070405	0.0447	0.105	SAT1|2.98269982239,1.53587818106,1.39491858207,1.62951234383	1
RNA polymerase II distal enhancer sequence-specific DNA binding	GO:0000980	0.0451	0.105	RELB|2.98688317594,1.96559633028,2.80294586097,1.39759036145	1
transcription regulator activity	GO:0140110	0.0471	0.109	MAFF|3.43991784031,2.29861111111,1.47213928085,2.49671219019;NFKB2|2.39182843976,1.92321755027,1.63395806939,1.75625342341;RELB|2.98688317594,1.96559633028,2.80294586097,1.39759036145;IRF1|10.0185012714,1.53026481715,1.69342447823,1.34963325183	4
peptidase activity, acting on L-amino acid peptides	GO:0070011	0.0538	0.123	ZC3H12A|3.14975299154,2.78142076503,2.91635932164,2.03048412006;PLAU|2.24368427828,1.35781313749,1.36312325766,3.0405455367;TNFAIP3|33.0127800327,7.42216358839,2.93088680946,2.27646883388;C1S|2.62464835346,1.40886699507,1.50442278134,1.79017013233	4
enhancer sequence-specific DNA binding	GO:0001158	0.0556	0.126	RELB|2.98688317594,1.96559633028,2.80294586097,1.39759036145	1
mRNA 3'-UTR binding	GO:0003730	0.0606	0.134	ZC3H12A|3.14975299154,2.78142076503,2.91635932164,2.03048412006	1
peptidase activity	GO:0008233	0.0606	0.134	ZC3H12A|3.14975299154,2.78142076503,2.91635932164,2.03048412006;PLAU|2.24368427828,1.35781313749,1.36312325766,3.0405455367;TNFAIP3|33.0127800327,7.42216358839,2.93088680946,2.27646883388;C1S|2.62464835346,1.40886699507,1.50442278134,1.79017013233	4
enhancer binding	GO:0035326	0.0621	0.135	RELB|2.98688317594,1.96559633028,2.80294586097,1.39759036145	1
serine-type endopeptidase activity	GO:0004252	0.0624	0.135	PLAU|2.24368427828,1.35781313749,1.36312325766,3.0405455367;C1S|2.62464835346,1.40886699507,1.50442278134,1.79017013233	2
protein dimerization activity	GO:0046983	0.063	0.135	PTGS2|8.96954275151,2.57039711191,1.60881565705,2.48848114169;IRAK2|5.77663975645,2.26392694064,2.5112679529,1.72206185567;CSF1|4.6707738448,1.41446923597,2.26252387423,1.34311806915	3
protein tyrosine/serine/threonine phosphatase activity	GO:0008138	0.0633	0.135	DUSP5|3.06828580601,1.46566164154,1.31273895473,2.15598548972	1
RNA polymerase II transcription factor activity, sequence-specific DNA binding	GO:0000981	0.0651	0.137	NFKB2|2.39182843976,1.92321755027,1.63395806939,1.75625342341;RELB|2.98688317594,1.96559633028,2.80294586097,1.39759036145;IRF1|10.0185012714,1.53026481715,1.69342447823,1.34963325183	3
heat shock protein binding	GO:0031072	0.0675	0.141	NFKBIA|15.6501664445,2.40296961326,2.54361354008,2.15029403258	1
protease binding	GO:0002020	0.0686	0.142	TNFAIP3|33.0127800327,7.42216358839,2.93088680946,2.27646883388	1
cysteine-type peptidase activity	GO:0008234	0.0701	0.144	ZC3H12A|3.14975299154,2.78142076503,2.91635932164,2.03048412006;TNFAIP3|33.0127800327,7.42216358839,2.93088680946,2.27646883388	2
endoribonuclease activity	GO:0004521	0.0739	0.151	ZC3H12A|3.14975299154,2.78142076503,2.91635932164,2.03048412006	1
peroxidase activity	GO:0004601	0.0747	0.151	PTGS2|8.96954275151,2.57039711191,1.60881565705,2.48848114169	1
serine-type peptidase activity	GO:0008236	0.0787	0.156	PLAU|2.24368427828,1.35781313749,1.36312325766,3.0405455367;C1S|2.62464835346,1.40886699507,1.50442278134,1.79017013233	2
serine hydrolase activity	GO:0017171	0.0794	0.156	PLAU|2.24368427828,1.35781313749,1.36312325766,3.0405455367;C1S|2.62464835346,1.40886699507,1.50442278134,1.79017013233	2
modification-dependent protein binding	GO:0140030	0.0796	0.156	TNFAIP3|33.0127800327,7.42216358839,2.93088680946,2.27646883388	1
oxidoreductase activity, acting on peroxide as acceptor	GO:0016684	0.0807	0.156	PTGS2|8.96954275151,2.57039711191,1.60881565705,2.48848114169	1
core promoter binding	GO:0001047	0.0807	0.156	RELB|2.98688317594,1.96559633028,2.80294586097,1.39759036145	1
ubiquitin binding	GO:0043130	0.0822	0.157	TNFAIP3|33.0127800327,7.42216358839,2.93088680946,2.27646883388	1
ubiquitin-protein transferase activity	GO:0004842	0.0859	0.162	BIRC3|4.08390619958,2.72283813747,2.32571953751,2.11978221416;TNFAIP3|33.0127800327,7.42216358839,2.93088680946,2.27646883388	2
ribonucleoprotein complex binding	GO:0043021	0.086	0.162	ZC3H12A|3.14975299154,2.78142076503,2.91635932164,2.03048412006	1
ubiquitin-like protein binding	GO:0032182	0.0916	0.171	TNFAIP3|33.0127800327,7.42216358839,2.93088680946,2.27646883388	1
ubiquitin-like protein transferase activity	GO:0019787	0.0933	0.172	BIRC3|4.08390619958,2.72283813747,2.32571953751,2.11978221416;TNFAIP3|33.0127800327,7.42216358839,2.93088680946,2.27646883388	2
N-acetyltransferase activity	GO:0008080	0.0938	0.172	SAT1|2.98269982239,1.53587818106,1.39491858207,1.62951234383	1
transcription factor activity, RNA polymerase II transcription factor binding	GO:0001076	0.0942	0.172	LIF|3.40711105595,1.34221405604,1.53030721497,3.22144638404	1
dioxygenase activity	GO:0051213	0.0986	0.178	PTGS2|8.96954275151,2.57039711191,1.60881565705,2.48848114169	1
DNA binding	GO:0003677	0.1	0.18	ZC3H12A|3.14975299154,2.78142076503,2.91635932164,2.03048412006;MAFF|3.43991784031,2.29861111111,1.47213928085,2.49671219019;NFKB2|2.39182843976,1.92321755027,1.63395806939,1.75625342341;RELB|2.98688317594,1.96559633028,2.80294586097,1.39759036145;IRF1|10.0185012714,1.53026481715,1.69342447823,1.34963325183;TNFAIP3|33.0127800327,7.42216358839,2.93088680946,2.27646883388	6
heparin binding	GO:0008201	0.106	0.189	CXCL10|50.4563578421,2333.33333333,3.1584076371,7.47404844291	1
enzyme regulator activity	GO:0030234	0.108	0.19	BIRC3|4.08390619958,2.72283813747,2.32571953751,2.11978221416;CXCL10|50.4563578421,2333.33333333,3.1584076371,7.47404844291;CXCL1|2.57636004618,7.04015544041,19.2940291091,2.69057320548	3
exonuclease activity	GO:0004527	0.111	0.195	ZC3H12A|3.14975299154,2.78142076503,2.91635932164,2.03048412006	1
ligase activity	GO:0016874	0.123	0.213	BIRC3|4.08390619958,2.72283813747,2.32571953751,2.11978221416;TNFAIP3|33.0127800327,7.42216358839,2.93088680946,2.27646883388	2
N-acyltransferase activity	GO:0016410	0.124	0.213	SAT1|2.98269982239,1.53587818106,1.39491858207,1.62951234383	1
ribonuclease activity	GO:0004540	0.127	0.218	ZC3H12A|3.14975299154,2.78142076503,2.91635932164,2.03048412006	1
acetyltransferase activity	GO:0016407	0.132	0.224	SAT1|2.98269982239,1.53587818106,1.39491858207,1.62951234383	1
SNARE binding	GO:0000149	0.14	0.236	TNFAIP2|8.49377478201,2.48532504343,2.72823394176,1.90366793863	1
nucleic acid binding transcription factor activity	GO:0001071	0.147	0.245	MAFF|3.43991784031,2.29861111111,1.47213928085,2.49671219019;NFKB2|2.39182843976,1.92321755027,1.63395806939,1.75625342341;RELB|2.98688317594,1.96559633028,2.80294586097,1.39759036145;IRF1|10.0185012714,1.53026481715,1.69342447823,1.34963325183	4
endopeptidase inhibitor activity	GO:0004866	0.155	0.256	BIRC3|4.08390619958,2.72283813747,2.32571953751,2.11978221416	1
protein kinase regulator activity	GO:0019887	0.155	0.256	CXCL10|50.4563578421,2333.33333333,3.1584076371,7.47404844291	1
glycosaminoglycan binding	GO:0005539	0.156	0.256	CXCL10|50.4563578421,2333.33333333,3.1584076371,7.47404844291	1
endopeptidase regulator activity	GO:0061135	0.158	0.257	BIRC3|4.08390619958,2.72283813747,2.32571953751,2.11978221416	1
transcription factor activity, sequence-specific DNA binding	GO:0003700	0.161	0.259	MAFF|3.43991784031,2.29861111111,1.47213928085,2.49671219019;NFKB2|2.39182843976,1.92321755027,1.63395806939,1.75625342341;RELB|2.98688317594,1.96559633028,2.80294586097,1.39759036145;IRF1|10.0185012714,1.53026481715,1.69342447823,1.34963325183	4
peptidase inhibitor activity	GO:0030414	0.162	0.26	BIRC3|4.08390619958,2.72283813747,2.32571953751,2.11978221416	1
transcription corepressor activity	GO:0003714	0.164	0.261	RELB|2.98688317594,1.96559633028,2.80294586097,1.39759036145	1
ubiquitin protein ligase binding	GO:0031625	0.173	0.273	NFKBIA|15.6501664445,2.40296961326,2.54361354008,2.15029403258	1
kinase regulator activity	GO:0019207	0.176	0.274	CXCL10|50.4563578421,2333.33333333,3.1584076371,7.47404844291	1
endonuclease activity	GO:0004519	0.176	0.274	ZC3H12A|3.14975299154,2.78142076503,2.91635932164,2.03048412006	1
ubiquitin-like protein ligase binding	GO:0044389	0.178	0.275	NFKBIA|15.6501664445,2.40296961326,2.54361354008,2.15029403258	1
sulfur compound binding	GO:1901681	0.181	0.278	CXCL10|50.4563578421,2333.33333333,3.1584076371,7.47404844291	1
peptidase regulator activity	GO:0061134	0.184	0.281	BIRC3|4.08390619958,2.72283813747,2.32571953751,2.11978221416	1
protein tyrosine phosphatase activity	GO:0004725	0.188	0.284	DUSP5|3.06828580601,1.46566164154,1.31273895473,2.15598548972	1
mRNA binding	GO:0003729	0.188	0.284	ZC3H12A|3.14975299154,2.78142076503,2.91635932164,2.03048412006	1
peptide binding	GO:0042277	0.196	0.293	NFKBIA|15.6501664445,2.40296961326,2.54361354008,2.15029403258	1
transcription coactivator activity	GO:0003713	0.199	0.296	NFKB2|2.39182843976,1.92321755027,1.63395806939,1.75625342341	1
ubiquitin protein ligase activity	GO:0061630	0.207	0.306	BIRC3|4.08390619958,2.72283813747,2.32571953751,2.11978221416	1
ubiquitin-like protein ligase activity	GO:0061659	0.21	0.308	BIRC3|4.08390619958,2.72283813747,2.32571953751,2.11978221416	1
actin filament binding	GO:0051015	0.233	0.34	PSTPIP2|2.03390300414,3.07692307692,1.57516887059,1.56572541383	1
amide binding	GO:0033218	0.235	0.34	NFKBIA|15.6501664445,2.40296961326,2.54361354008,2.15029403258	1
endopeptidase activity	GO:0004175	0.245	0.353	PLAU|2.24368427828,1.35781313749,1.36312325766,3.0405455367;C1S|2.62464835346,1.40886699507,1.50442278134,1.79017013233	2
transferase activity, transferring acyl groups other than amino-acyl groups	GO:0016747	0.263	0.376	SAT1|2.98269982239,1.53587818106,1.39491858207,1.62951234383	1
phosphoprotein phosphatase activity	GO:0004721	0.279	0.397	DUSP5|3.06828580601,1.46566164154,1.31273895473,2.15598548972	1
nuclease activity	GO:0004518	0.284	0.4	ZC3H12A|3.14975299154,2.78142076503,2.91635932164,2.03048412006	1
catalytic activity, acting on RNA	GO:0140098	0.285	0.4	ZC3H12A|3.14975299154,2.78142076503,2.91635932164,2.03048412006	1
protein heterodimerization activity	GO:0046982	0.288	0.402	IRAK2|5.77663975645,2.26392694064,2.5112679529,1.72206185567	1
enzyme inhibitor activity	GO:0004857	0.294	0.408	BIRC3|4.08390619958,2.72283813747,2.32571953751,2.11978221416	1
oxidoreductase activity, acting on paired donors, with incorporation or reduction of molecular oxygen	GO:0016705	0.318	0.438	PTGS2|8.96954275151,2.57039711191,1.60881565705,2.48848114169	1
transferase activity, transferring acyl groups	GO:0016746	0.35	0.478	SAT1|2.98269982239,1.53587818106,1.39491858207,1.62951234383	1
hydrolase activity, acting on ester bonds	GO:0016788	0.351	0.478	ZC3H12A|3.14975299154,2.78142076503,2.91635932164,2.03048412006;DUSP5|3.06828580601,1.46566164154,1.31273895473,2.15598548972	2
transcription factor binding	GO:0008134	0.353	0.478	NFKBIA|15.6501664445,2.40296961326,2.54361354008,2.15029403258	1
phosphatase activity	GO:0016791	0.382	0.513	DUSP5|3.06828580601,1.46566164154,1.31273895473,2.15598548972	1
transition metal ion binding	GO:0046914	0.383	0.513	BIRC3|4.08390619958,2.72283813747,2.32571953751,2.11978221416;SOD2|3.54402396108,3.38985640086,1.57109100204,1.88343234323;TNFAIP3|33.0127800327,7.42216358839,2.93088680946,2.27646883388	3
GTPase activity	GO:0003924	0.409	0.543	RND1|5.83282726967,1.37177445046,2.05886782547,3.39363484087	1
hydrolase activity	GO:0016787	0.446	0.589	ZC3H12A|3.14975299154,2.78142076503,2.91635932164,2.03048412006;PLAU|2.24368427828,1.35781313749,1.36312325766,3.0405455367;DUSP5|3.06828580601,1.46566164154,1.31273895473,2.15598548972;TNFAIP3|33.0127800327,7.42216358839,2.93088680946,2.27646883388;RND1|5.83282726967,1.37177445046,2.05886782547,3.39363484087;C1S|2.62464835346,1.40886699507,1.50442278134,1.79017013233	6
enzyme activator activity	GO:0008047	0.458	0.602	CXCL1|2.57636004618,7.04015544041,19.2940291091,2.69057320548	1
zinc ion binding	GO:0008270	0.475	0.62	BIRC3|4.08390619958,2.72283813747,2.32571953751,2.11978221416;TNFAIP3|33.0127800327,7.42216358839,2.93088680946,2.27646883388	2
phosphoric ester hydrolase activity	GO:0042578	0.478	0.62	DUSP5|3.06828580601,1.46566164154,1.31273895473,2.15598548972	1
heme binding	GO:0020037	0.491	0.634	PTGS2|8.96954275151,2.57039711191,1.60881565705,2.48848114169	1
tetrapyrrole binding	GO:0046906	0.499	0.638	PTGS2|8.96954275151,2.57039711191,1.60881565705,2.48848114169	1
GTP binding	GO:0005525	0.499	0.638	RND1|5.83282726967,1.37177445046,2.05886782547,3.39363484087	1
actin binding	GO:0003779	0.503	0.639	PSTPIP2|2.03390300414,3.07692307692,1.57516887059,1.56572541383	1
guanyl ribonucleotide binding	GO:0032561	0.506	0.639	RND1|5.83282726967,1.37177445046,2.05886782547,3.39363484087	1
protein serine/threonine kinase activity	GO:0004674	0.511	0.639	IRAK2|5.77663975645,2.26392694064,2.5112679529,1.72206185567	1
guanyl nucleotide binding	GO:0019001	0.512	0.639	RND1|5.83282726967,1.37177445046,2.05886782547,3.39363484087	1
cation binding	GO:0043169	0.519	0.645	PTGS2|8.96954275151,2.57039711191,1.60881565705,2.48848114169;SAT1|2.98269982239,1.53587818106,1.39491858207,1.62951234383;BIRC3|4.08390619958,2.72283813747,2.32571953751,2.11978221416;ZC3H12A|3.14975299154,2.78142076503,2.91635932164,2.03048412006;SOD2|3.54402396108,3.38985640086,1.57109100204,1.88343234323;TNFAIP3|33.0127800327,7.42216358839,2.93088680946,2.27646883388;C1S|2.62464835346,1.40886…	7
lipid binding	GO:0008289	0.539	0.666	PTGS2|8.96954275151,2.57039711191,1.60881565705,2.48848114169	1
cofactor binding	GO:0048037	0.562	0.691	PTGS2|8.96954275151,2.57039711191,1.60881565705,2.48848114169	1
transferase activity	GO:0016740	0.575	0.702	PTGS2|8.96954275151,2.57039711191,1.60881565705,2.48848114169;SAT1|2.98269982239,1.53587818106,1.39491858207,1.62951234383;BIRC3|4.08390619958,2.72283813747,2.32571953751,2.11978221416;IRAK2|5.77663975645,2.26392694064,2.5112679529,1.72206185567;TNFAIP3|33.0127800327,7.42216358839,2.93088680946,2.27646883388	5
nucleic acid binding	GO:0003676	0.625	0.751	ZC3H12A|3.14975299154,2.78142076503,2.91635932164,2.03048412006;MAFF|3.43991784031,2.29861111111,1.47213928085,2.49671219019;NFKB2|2.39182843976,1.92321755027,1.63395806939,1.75625342341;RELB|2.98688317594,1.96559633028,2.80294586097,1.39759036145;IRF1|10.0185012714,1.53026481715,1.69342447823,1.34963325183;TNFAIP3|33.0127800327,7.42216358839,2.93088680946,2.27646883388	6
purine ribonucleoside binding	GO:0032550	0.626	0.751	IRAK2|5.77663975645,2.26392694064,2.5112679529,1.72206185567;RND1|5.83282726967,1.37177445046,2.05886782547,3.39363484087	2
purine nucleoside binding	GO:0001883	0.627	0.751	IRAK2|5.77663975645,2.26392694064,2.5112679529,1.72206185567;RND1|5.83282726967,1.37177445046,2.05886782547,3.39363484087	2
ribonucleoside binding	GO:0032549	0.63	0.751	IRAK2|5.77663975645,2.26392694064,2.5112679529,1.72206185567;RND1|5.83282726967,1.37177445046,2.05886782547,3.39363484087	2
nucleoside binding	GO:0001882	0.631	0.751	IRAK2|5.77663975645,2.26392694064,2.5112679529,1.72206185567;RND1|5.83282726967,1.37177445046,2.05886782547,3.39363484087	2
signaling receptor activity	GO:0038023	0.674	0.795	ICAM1|11.978520626,8.8188976378,1.77088737983,2.83888695045;SDC4|2.38590201822,1.49383802817,1.35742489253,1.32510573137	2
metal ion binding	GO:0046872	0.675	0.795	PTGS2|8.96954275151,2.57039711191,1.60881565705,2.48848114169;BIRC3|4.08390619958,2.72283813747,2.32571953751,2.11978221416;ZC3H12A|3.14975299154,2.78142076503,2.91635932164,2.03048412006;SOD2|3.54402396108,3.38985640086,1.57109100204,1.88343234323;TNFAIP3|33.0127800327,7.42216358839,2.93088680946,2.27646883388;C1S|2.62464835346,1.40886699507,1.50442278134,1.79017013233	6
calcium ion binding	GO:0005509	0.68	0.796	C1S|2.62464835346,1.40886699507,1.50442278134,1.79017013233	1
ion binding	GO:0043167	0.69	0.802	PTGS2|8.96954275151,2.57039711191,1.60881565705,2.48848114169;SAT1|2.98269982239,1.53587818106,1.39491858207,1.62951234383;BIRC3|4.08390619958,2.72283813747,2.32571953751,2.11978221416;ZC3H12A|3.14975299154,2.78142076503,2.91635932164,2.03048412006;IRAK2|5.77663975645,2.26392694064,2.5112679529,1.72206185567;SOD2|3.54402396108,3.38985640086,1.57109100204,1.88343234323;CXCL10|50.4563578421,2333.33…	10
receptor activity	GO:0004872	0.692	0.802	ICAM1|11.978520626,8.8188976378,1.77088737983,2.83888695045;SDC4|2.38590201822,1.49383802817,1.35742489253,1.32510573137	2
cytoskeletal protein binding	GO:0008092	0.725	0.833	PSTPIP2|2.03390300414,3.07692307692,1.57516887059,1.56572541383	1
signal transducer activity	GO:0004871	0.726	0.833	ICAM1|11.978520626,8.8188976378,1.77088737983,2.83888695045;SDC4|2.38590201822,1.49383802817,1.35742489253,1.32510573137	2
molecular transducer activity	GO:0060089	0.759	0.867	ICAM1|11.978520626,8.8188976378,1.77088737983,2.83888695045;SDC4|2.38590201822,1.49383802817,1.35742489253,1.32510573137	2
protein kinase activity	GO:0004672	0.768	0.872	IRAK2|5.77663975645,2.26392694064,2.5112679529,1.72206185567	1
carbohydrate derivative binding	GO:0097367	0.81	0.915	IRAK2|5.77663975645,2.26392694064,2.5112679529,1.72206185567;CXCL10|50.4563578421,2333.33333333,3.1584076371,7.47404844291;RND1|5.83282726967,1.37177445046,2.05886782547,3.39363484087	3
heterocyclic compound binding	GO:1901363	0.814	0.915	PTGS2|8.96954275151,2.57039711191,1.60881565705,2.48848114169;ZC3H12A|3.14975299154,2.78142076503,2.91635932164,2.03048412006;MAFF|3.43991784031,2.29861111111,1.47213928085,2.49671219019;IRAK2|5.77663975645,2.26392694064,2.5112679529,1.72206185567;NFKB2|2.39182843976,1.92321755027,1.63395806939,1.75625342341;RELB|2.98688317594,1.96559633028,2.80294586097,1.39759036145;IRF1|10.0185012714,1.5302648…	9
organic cyclic compound binding	GO:0097159	0.82	0.917	PTGS2|8.96954275151,2.57039711191,1.60881565705,2.48848114169;ZC3H12A|3.14975299154,2.78142076503,2.91635932164,2.03048412006;MAFF|3.43991784031,2.29861111111,1.47213928085,2.49671219019;IRAK2|5.77663975645,2.26392694064,2.5112679529,1.72206185567;NFKB2|2.39182843976,1.92321755027,1.63395806939,1.75625342341;RELB|2.98688317594,1.96559633028,2.80294586097,1.39759036145;IRF1|10.0185012714,1.5302648…	9
phosphotransferase activity, alcohol group as acceptor	GO:0016773	0.827	0.92	IRAK2|5.77663975645,2.26392694064,2.5112679529,1.72206185567	1
RNA binding	GO:0003723	0.843	0.92	ZC3H12A|3.14975299154,2.78142076503,2.91635932164,2.03048412006	1
nucleoside-triphosphatase activity	GO:0017111	0.843	0.92	RND1|5.83282726967,1.37177445046,2.05886782547,3.39363484087	1
drug binding	GO:0008144	0.849	0.92	IRAK2|5.77663975645,2.26392694064,2.5112679529,1.72206185567	1
transmembrane receptor activity	GO:0099600	0.85	0.92	ICAM1|11.978520626,8.8188976378,1.77088737983,2.83888695045	1
pyrophosphatase activity	GO:0016462	0.852	0.92	RND1|5.83282726967,1.37177445046,2.05886782547,3.39363484087	1
hydrolase activity, acting on acid anhydrides, in phosphorus-containing anhydrides	GO:0016818	0.853	0.92	RND1|5.83282726967,1.37177445046,2.05886782547,3.39363484087	1
hydrolase activity, acting on acid anhydrides	GO:0016817	0.855	0.92	RND1|5.83282726967,1.37177445046,2.05886782547,3.39363484087	1
transmembrane signaling receptor activity	GO:0004888	0.863	0.925	ICAM1|11.978520626,8.8188976378,1.77088737983,2.83888695045	1
kinase activity	GO:0016301	0.881	0.939	IRAK2|5.77663975645,2.26392694064,2.5112679529,1.72206185567	1
anion binding	GO:0043168	0.89	0.945	IRAK2|5.77663975645,2.26392694064,2.5112679529,1.72206185567;CXCL10|50.4563578421,2333.33333333,3.1584076371,7.47404844291;RND1|5.83282726967,1.37177445046,2.05886782547,3.39363484087	3
purine ribonucleoside triphosphate binding	GO:0035639	0.905	0.95	IRAK2|5.77663975645,2.26392694064,2.5112679529,1.72206185567;RND1|5.83282726967,1.37177445046,2.05886782547,3.39363484087	2
purine ribonucleotide binding	GO:0032555	0.909	0.95	IRAK2|5.77663975645,2.26392694064,2.5112679529,1.72206185567;RND1|5.83282726967,1.37177445046,2.05886782547,3.39363484087	2
purine nucleotide binding	GO:0017076	0.911	0.95	IRAK2|5.77663975645,2.26392694064,2.5112679529,1.72206185567;RND1|5.83282726967,1.37177445046,2.05886782547,3.39363484087	2
ribonucleotide binding	GO:0032553	0.912	0.95	IRAK2|5.77663975645,2.26392694064,2.5112679529,1.72206185567;RND1|5.83282726967,1.37177445046,2.05886782547,3.39363484087	2
transferase activity, transferring phosphorus-containing groups	GO:0016772	0.918	0.952	IRAK2|5.77663975645,2.26392694064,2.5112679529,1.72206185567	1
nucleotide binding	GO:0000166	0.956	0.973	IRAK2|5.77663975645,2.26392694064,2.5112679529,1.72206185567;RND1|5.83282726967,1.37177445046,2.05886782547,3.39363484087	2
nucleoside phosphate binding	GO:1901265	0.956	0.973	IRAK2|5.77663975645,2.26392694064,2.5112679529,1.72206185567;RND1|5.83282726967,1.37177445046,2.05886782547,3.39363484087	2
oxidoreductase activity	GO:0016491	0.957	0.973	PTGS2|8.96954275151,2.57039711191,1.60881565705,2.48848114169;SOD2|3.54402396108,3.38985640086,1.57109100204,1.88343234323	2
ATP binding	GO:0005524	0.962	0.973	IRAK2|5.77663975645,2.26392694064,2.5112679529,1.72206185567	1
adenyl ribonucleotide binding	GO:0032559	0.964	0.973	IRAK2|5.77663975645,2.26392694064,2.5112679529,1.72206185567	1
adenyl nucleotide binding	GO:0030554	0.964	0.973	IRAK2|5.77663975645,2.26392694064,2.5112679529,1.72206185567	1
small molecule binding	GO:0036094	0.973	0.975	IRAK2|5.77663975645,2.26392694064,2.5112679529,1.72206185567;RND1|5.83282726967,1.37177445046,2.05886782547,3.39363484087	2
catalytic activity	GO:0003824	0.975	0.975	PTGS2|8.96954275151,2.57039711191,1.60881565705,2.48848114169;SAT1|2.98269982239,1.53587818106,1.39491858207,1.62951234383;BIRC3|4.08390619958,2.72283813747,2.32571953751,2.11978221416;ZC3H12A|3.14975299154,2.78142076503,2.91635932164,2.03048412006;IRAK2|5.77663975645,2.26392694064,2.5112679529,1.72206185567;SOD2|3.54402396108,3.38985640086,1.57109100204,1.88343234323;PLAU|2.24368427828,1.3578131…	11
