## Supplementary material for "Transcriptome Profiling of different types of human respiratory tract cells infected by SARS-CoV-2 Highlight an unique Role for Inflammatory and Interferon Response": Table S4-Summary of enriched KEGG pathways.xlsx

### Sheet: Tablib Dataset
Table S4. Pathway Name	Pathway ID	Pvalue	Pvalue_adjusted	Genes	Count
TNF signaling pathway	hsa04668	1.53e-19	1.56e-17	PTGS2|8.96954275151,2.57039711191,1.60881565705,2.48848114169;LIF|3.40711105595,1.34221405604,1.53030721497,3.22144638404;NFKBIA|15.6501664445,2.40296961326,2.54361354008,2.15029403258;BIRC3|4.08390619958,2.72283813747,2.32571953751,2.11978221416;ICAM1|11.978520626,8.8188976378,1.77088737983,2.83888695045;CCL20|14.4033173322,93.0,17.5281388642,4.71012164333;CX3CL1|7.77839953379,10.0,2.13716551132…	14
NF-kappa B signaling pathway	hsa04064	2.93e-16	1.5e-14	PTGS2|8.96954275151,2.57039711191,1.60881565705,2.48848114169;NFKBIA|15.6501664445,2.40296961326,2.54361354008,2.15029403258;BIRC3|4.08390619958,2.72283813747,2.32571953751,2.11978221416;ICAM1|11.978520626,8.8188976378,1.77088737983,2.83888695045;NFKB2|2.39182843976,1.92321755027,1.63395806939,1.75625342341;CXCL3|7.7683527718,6.11782477341,14.1744290448,5.59798270893;PLAU|2.24368427828,1.35781313…	12
IL-17 signaling pathway	hsa04657	1.59e-11	5.4e-10	PTGS2|8.96954275151,2.57039711191,1.60881565705,2.48848114169;NFKBIA|15.6501664445,2.40296961326,2.54361354008,2.15029403258;CCL20|14.4033173322,93.0,17.5281388642,4.71012164333;CXCL3|7.7683527718,6.11782477341,14.1744290448,5.59798270893;CXCL10|50.4563578421,2333.33333333,3.1584076371,7.47404844291;CXCL1|2.57636004618,7.04015544041,19.2940291091,2.69057320548;CXCL2|10.0318131968,4.68203883495,10…	9
Viral protein interaction with cytokine and cytokine receptor	hsa04061	1.09e-09	2.78e-08	CCL20|14.4033173322,93.0,17.5281388642,4.71012164333;CX3CL1|7.77839953379,10.0,2.13716551132,1.51652156708;CXCL3|7.7683527718,6.11782477341,14.1744290448,5.59798270893;CXCL10|50.4563578421,2333.33333333,3.1584076371,7.47404844291;CXCL1|2.57636004618,7.04015544041,19.2940291091,2.69057320548;CXCL2|10.0318131968,4.68203883495,10.3518811551,4.21936989498;CXCL8|1,14.079787234,5.94601727618,1;CSF1|4.6…	8
Rheumatoid arthritis	hsa05323	2.14e-08	4.37e-07	ICAM1|11.978520626,8.8188976378,1.77088737983,2.83888695045;CCL20|14.4033173322,93.0,17.5281388642,4.71012164333;CXCL3|7.7683527718,6.11782477341,14.1744290448,5.59798270893;CXCL1|2.57636004618,7.04015544041,19.2940291091,2.69057320548;CXCL2|10.0318131968,4.68203883495,10.3518811551,4.21936989498;CXCL8|1,14.079787234,5.94601727618,1;CSF1|4.6707738448,1.41446923597,2.26252387423,1.34311806915	7
Cytokine-cytokine receptor interaction	hsa04060	2.68e-08	4.56e-07	LIF|3.40711105595,1.34221405604,1.53030721497,3.22144638404;CCL20|14.4033173322,93.0,17.5281388642,4.71012164333;CX3CL1|7.77839953379,10.0,2.13716551132,1.51652156708;CXCL3|7.7683527718,6.11782477341,14.1744290448,5.59798270893;IL32|2.26857903885,2.46456692913,2.47193536665,3.53266331658;CXCL10|50.4563578421,2333.33333333,3.1584076371,7.47404844291;CXCL1|2.57636004618,7.04015544041,19.2940291091,…	10
Legionellosis	hsa05134	3.24e-08	4.71e-07	NFKBIA|15.6501664445,2.40296961326,2.54361354008,2.15029403258;NFKB2|2.39182843976,1.92321755027,1.63395806939,1.75625342341;CXCL3|7.7683527718,6.11782477341,14.1744290448,5.59798270893;CXCL1|2.57636004618,7.04015544041,19.2940291091,2.69057320548;CXCL2|10.0318131968,4.68203883495,10.3518811551,4.21936989498;CXCL8|1,14.079787234,5.94601727618,1	6
Chemokine signaling pathway	hsa04062	1.67e-07	2.13e-06	NFKBIA|15.6501664445,2.40296961326,2.54361354008,2.15029403258;CCL20|14.4033173322,93.0,17.5281388642,4.71012164333;CX3CL1|7.77839953379,10.0,2.13716551132,1.51652156708;CXCL3|7.7683527718,6.11782477341,14.1744290448,5.59798270893;CXCL10|50.4563578421,2333.33333333,3.1584076371,7.47404844291;CXCL1|2.57636004618,7.04015544041,19.2940291091,2.69057320548;CXCL2|10.0318131968,4.68203883495,10.3518811…	8
NOD-like receptor signaling pathway	hsa04621	2.07e-06	2.35e-05	NFKBIA|15.6501664445,2.40296961326,2.54361354008,2.15029403258;BIRC3|4.08390619958,2.72283813747,2.32571953751,2.11978221416;CXCL3|7.7683527718,6.11782477341,14.1744290448,5.59798270893;CXCL1|2.57636004618,7.04015544041,19.2940291091,2.69057320548;CXCL2|10.0318131968,4.68203883495,10.3518811551,4.21936989498;CXCL8|1,14.079787234,5.94601727618,1;TNFAIP3|33.0127800327,7.42216358839,2.93088680946,2.…	7
Kaposi sarcoma-associated herpesvirus infection	hsa05167	2.76e-06	2.82e-05	PTGS2|8.96954275151,2.57039711191,1.60881565705,2.48848114169;NFKBIA|15.6501664445,2.40296961326,2.54361354008,2.15029403258;ICAM1|11.978520626,8.8188976378,1.77088737983,2.83888695045;CXCL3|7.7683527718,6.11782477341,14.1744290448,5.59798270893;CXCL1|2.57636004618,7.04015544041,19.2940291091,2.69057320548;CXCL2|10.0318131968,4.68203883495,10.3518811551,4.21936989498;CXCL8|1,14.079787234,5.946017…	7
Epithelial cell signaling in Helicobacter pylori infection	hsa05120	3.64e-06	3.37e-05	NFKBIA|15.6501664445,2.40296961326,2.54361354008,2.15029403258;CXCL3|7.7683527718,6.11782477341,14.1744290448,5.59798270893;CXCL1|2.57636004618,7.04015544041,19.2940291091,2.69057320548;CXCL2|10.0318131968,4.68203883495,10.3518811551,4.21936989498;CXCL8|1,14.079787234,5.94601727618,1	5
Epstein-Barr virus infection	hsa05169	4.16e-06	3.54e-05	NFKBIA|15.6501664445,2.40296961326,2.54361354008,2.15029403258;NFKBIE|2.07104601758,1.46,1.45880555775,1.54665260938;ICAM1|11.978520626,8.8188976378,1.77088737983,2.83888695045;NFKB2|2.39182843976,1.92321755027,1.63395806939,1.75625342341;RELB|2.98688317594,1.96559633028,2.80294586097,1.39759036145;CXCL10|50.4563578421,2333.33333333,3.1584076371,7.47404844291;TNFAIP3|33.0127800327,7.42216358839,2…	7
C-type lectin receptor signaling pathway	hsa04625	2.55e-05	0.0002	PTGS2|8.96954275151,2.57039711191,1.60881565705,2.48848114169;NFKBIA|15.6501664445,2.40296961326,2.54361354008,2.15029403258;NFKB2|2.39182843976,1.92321755027,1.63395806939,1.75625342341;RELB|2.98688317594,1.96559633028,2.80294586097,1.39759036145;IRF1|10.0185012714,1.53026481715,1.69342447823,1.34963325183	5
Amoebiasis	hsa05146	0.000395	0.00288	CXCL3|7.7683527718,6.11782477341,14.1744290448,5.59798270893;CXCL1|2.57636004618,7.04015544041,19.2940291091,2.69057320548;CXCL2|10.0318131968,4.68203883495,10.3518811551,4.21936989498;CXCL8|1,14.079787234,5.94601727618,1	4
Osteoclast differentiation	hsa04380	0.000933	0.00634	NFKBIA|15.6501664445,2.40296961326,2.54361354008,2.15029403258;NFKB2|2.39182843976,1.92321755027,1.63395806939,1.75625342341;RELB|2.98688317594,1.96559633028,2.80294586097,1.39759036145;CSF1|4.6707738448,1.41446923597,2.26252387423,1.34311806915	4
RIG-I-like receptor signaling pathway	hsa04622	0.00177	0.0113	NFKBIA|15.6501664445,2.40296961326,2.54361354008,2.15029403258;CXCL10|50.4563578421,2333.33333333,3.1584076371,7.47404844291;CXCL8|1,14.079787234,5.94601727618,1	3
Pertussis	hsa05133	0.00224	0.0135	IRF1|10.0185012714,1.53026481715,1.69342447823,1.34963325183;CXCL8|1,14.079787234,5.94601727618,1;C1S|2.62464835346,1.40886699507,1.50442278134,1.79017013233	3
Influenza A	hsa05164	0.00266	0.0151	NFKBIA|15.6501664445,2.40296961326,2.54361354008,2.15029403258;ICAM1|11.978520626,8.8188976378,1.77088737983,2.83888695045;CXCL10|50.4563578421,2333.33333333,3.1584076371,7.47404844291;CXCL8|1,14.079787234,5.94601727618,1	4
Transcriptional misregulation in cancer	hsa05202	0.00367	0.0197	BIRC3|4.08390619958,2.72283813747,2.32571953751,2.11978221416;NFKBIZ|3.93421110879,1.45790224759,3.26350416718,1.43195463642;PLAU|2.24368427828,1.35781313749,1.36312325766,3.0405455367;CXCL8|1,14.079787234,5.94601727618,1	4
Small cell lung cancer	hsa05222	0.00386	0.0197	PTGS2|8.96954275151,2.57039711191,1.60881565705,2.48848114169;NFKBIA|15.6501664445,2.40296961326,2.54361354008,2.15029403258;BIRC3|4.08390619958,2.72283813747,2.32571953751,2.11978221416	3
Toll-like receptor signaling pathway	hsa04620	0.00544	0.0264	NFKBIA|15.6501664445,2.40296961326,2.54361354008,2.15029403258;CXCL10|50.4563578421,2333.33333333,3.1584076371,7.47404844291;CXCL8|1,14.079787234,5.94601727618,1	3
Salmonella infection	hsa05132	0.00605	0.028	CXCL3|7.7683527718,6.11782477341,14.1744290448,5.59798270893;CXCL1|2.57636004618,7.04015544041,19.2940291091,2.69057320548;CXCL2|10.0318131968,4.68203883495,10.3518811551,4.21936989498;CXCL8|1,14.079787234,5.94601727618,1	4
Human T-cell leukemia virus 1 infection	hsa05166	0.00656	0.0291	NFKBIA|15.6501664445,2.40296961326,2.54361354008,2.15029403258;ICAM1|11.978520626,8.8188976378,1.77088737983,2.83888695045;NFKB2|2.39182843976,1.92321755027,1.63395806939,1.75625342341;RELB|2.98688317594,1.96559633028,2.80294586097,1.39759036145	4
Human cytomegalovirus infection	hsa05163	0.00721	0.0306	PTGS2|8.96954275151,2.57039711191,1.60881565705,2.48848114169;NFKBIA|15.6501664445,2.40296961326,2.54361354008,2.15029403258;CX3CL1|7.77839953379,10.0,2.13716551132,1.51652156708;CXCL8|1,14.079787234,5.94601727618,1	4
Neurotrophin signaling pathway	hsa04722	0.00791	0.0323	NFKBIA|15.6501664445,2.40296961326,2.54361354008,2.15029403258;NFKBIE|2.07104601758,1.46,1.45880555775,1.54665260938;IRAK2|5.77663975645,2.26392694064,2.5112679529,1.72206185567	3
Malaria	hsa05144	0.0129	0.0507	ICAM1|11.978520626,8.8188976378,1.77088737983,2.83888695045;CXCL8|1,14.079787234,5.94601727618,1	2
MAPK signaling pathway	hsa04010	0.0179	0.0678	NFKB2|2.39182843976,1.92321755027,1.63395806939,1.75625342341;DUSP5|3.06828580601,1.46566164154,1.31273895473,2.15598548972;RELB|2.98688317594,1.96559633028,2.80294586097,1.39759036145;CSF1|4.6707738448,1.41446923597,2.26252387423,1.34311806915	4
Cytosolic DNA-sensing pathway	hsa04623	0.02	0.073	NFKBIA|15.6501664445,2.40296961326,2.54361354008,2.15029403258;CXCL10|50.4563578421,2333.33333333,3.1584076371,7.47404844291	2
Adipocytokine signaling pathway	hsa04920	0.0238	0.0836	NFKBIA|15.6501664445,2.40296961326,2.54361354008,2.15029403258;NFKBIE|2.07104601758,1.46,1.45880555775,1.54665260938	2
Leishmaniasis	hsa05140	0.0291	0.0991	PTGS2|8.96954275151,2.57039711191,1.60881565705,2.48848114169;NFKBIA|15.6501664445,2.40296961326,2.54361354008,2.15029403258	2
B cell receptor signaling pathway	hsa04662	0.0327	0.108	NFKBIA|15.6501664445,2.40296961326,2.54361354008,2.15029403258;NFKBIE|2.07104601758,1.46,1.45880555775,1.54665260938	2
Pathways in cancer	hsa05200	0.0342	0.108	PTGS2|8.96954275151,2.57039711191,1.60881565705,2.48848114169;NFKBIA|15.6501664445,2.40296961326,2.54361354008,2.15029403258;BIRC3|4.08390619958,2.72283813747,2.32571953751,2.11978221416;NFKB2|2.39182843976,1.92321755027,1.63395806939,1.75625342341;CXCL8|1,14.079787234,5.94601727618,1	5
Complement and coagulation cascades	hsa04610	0.0349	0.108	PLAU|2.24368427828,1.35781313749,1.36312325766,3.0405455367;C1S|2.62464835346,1.40886699507,1.50442278134,1.79017013233	2
PD-L1 expression and PD-1 checkpoint pathway in cancer	hsa05235	0.038	0.114	NFKBIA|15.6501664445,2.40296961326,2.54361354008,2.15029403258;NFKBIE|2.07104601758,1.46,1.45880555775,1.54665260938	2
Th1 and Th2 cell differentiation	hsa04658	0.0404	0.118	NFKBIA|15.6501664445,2.40296961326,2.54361354008,2.15029403258;NFKBIE|2.07104601758,1.46,1.45880555775,1.54665260938	2
Staphylococcus aureus infection	hsa05150	0.0436	0.122	ICAM1|11.978520626,8.8188976378,1.77088737983,2.83888695045;C1S|2.62464835346,1.40886699507,1.50442278134,1.79017013233	2
Prostate cancer	hsa05215	0.0444	0.122	NFKBIA|15.6501664445,2.40296961326,2.54361354008,2.15029403258;PLAU|2.24368427828,1.35781313749,1.36312325766,3.0405455367	2
AGE-RAGE signaling pathway in diabetic complications	hsa04933	0.0469	0.126	ICAM1|11.978520626,8.8188976378,1.77088737983,2.83888695045;CXCL8|1,14.079787234,5.94601727618,1	2
Chagas disease	hsa05142	0.0486	0.127	NFKBIA|15.6501664445,2.40296961326,2.54361354008,2.15029403258;CXCL8|1,14.079787234,5.94601727618,1	2
T cell receptor signaling pathway	hsa04660	0.0504	0.128	NFKBIA|15.6501664445,2.40296961326,2.54361354008,2.15029403258;NFKBIE|2.07104601758,1.46,1.45880555775,1.54665260938	2
Th17 cell differentiation	hsa04659	0.053	0.132	NFKBIA|15.6501664445,2.40296961326,2.54361354008,2.15029403258;NFKBIE|2.07104601758,1.46,1.45880555775,1.54665260938	2
Toxoplasmosis	hsa05145	0.0575	0.14	NFKBIA|15.6501664445,2.40296961326,2.54361354008,2.15029403258;BIRC3|4.08390619958,2.72283813747,2.32571953751,2.11978221416	2
Yersinia infection	hsa05135	0.0649	0.154	NFKBIA|15.6501664445,2.40296961326,2.54361354008,2.15029403258;CXCL8|1,14.079787234,5.94601727618,1	2
Apoptosis	hsa04210	0.0807	0.186	NFKBIA|15.6501664445,2.40296961326,2.54361354008,2.15029403258;BIRC3|4.08390619958,2.72283813747,2.32571953751,2.11978221416	2
Measles	hsa05162	0.0827	0.186	NFKBIA|15.6501664445,2.40296961326,2.54361354008,2.15029403258;TNFAIP3|33.0127800327,7.42216358839,2.93088680946,2.27646883388	2
Fluid shear stress and atherosclerosis	hsa05418	0.0838	0.186	ICAM1|11.978520626,8.8188976378,1.77088737983,2.83888695045;SDC4|2.38590201822,1.49383802817,1.35742489253,1.32510573137	2
Cell adhesion molecules	hsa04514	0.0932	0.202	ICAM1|11.978520626,8.8188976378,1.77088737983,2.83888695045;SDC4|2.38590201822,1.49383802817,1.35742489253,1.32510573137	2
Hepatitis C	hsa05160	0.101	0.214	NFKBIA|15.6501664445,2.40296961326,2.54361354008,2.15029403258;CXCL10|50.4563578421,2333.33333333,3.1584076371,7.47404844291	2
Necroptosis	hsa04217	0.105	0.216	BIRC3|4.08390619958,2.72283813747,2.32571953751,2.11978221416;TNFAIP3|33.0127800327,7.42216358839,2.93088680946,2.27646883388	2
Apoptosis - multiple species	hsa04215	0.106	0.216	BIRC3|4.08390619958,2.72283813747,2.32571953751,2.11978221416	1
Hepatitis B	hsa05161	0.109	0.217	NFKBIA|15.6501664445,2.40296961326,2.54361354008,2.15029403258;CXCL8|1,14.079787234,5.94601727618,1	2
African trypanosomiasis	hsa05143	0.121	0.238	ICAM1|11.978520626,8.8188976378,1.77088737983,2.83888695045	1
Bladder cancer	hsa05219	0.134	0.252	CXCL8|1,14.079787234,5.94601727618,1	1
Ferroptosis	hsa04216	0.134	0.252	SAT1|2.98269982239,1.53587818106,1.39491858207,1.62951234383	1
Pathogenic Escherichia coli infection	hsa05130	0.155	0.282	NFKBIA|15.6501664445,2.40296961326,2.54361354008,2.15029403258;CXCL8|1,14.079787234,5.94601727618,1	2
Viral carcinogenesis	hsa05203	0.158	0.282	NFKBIA|15.6501664445,2.40296961326,2.54361354008,2.15029403258;NFKB2|2.39182843976,1.92321755027,1.63395806939,1.75625342341	2
Proteoglycans in cancer	hsa05205	0.159	0.282	PLAU|2.24368427828,1.35781313749,1.36312325766,3.0405455367;SDC4|2.38590201822,1.49383802817,1.35742489253,1.32510573137	2
Arginine and proline metabolism	hsa00330	0.16	0.282	SAT1|2.98269982239,1.53587818106,1.39491858207,1.62951234383	1
Ovarian steroidogenesis	hsa04913	0.163	0.283	PTGS2|8.96954275151,2.57039711191,1.60881565705,2.48848114169	1
Regulation of lipolysis in adipocytes	hsa04923	0.178	0.303	PTGS2|8.96954275151,2.57039711191,1.60881565705,2.48848114169	1
VEGF signaling pathway	hsa04370	0.187	0.312	PTGS2|8.96954275151,2.57039711191,1.60881565705,2.48848114169	1
Viral myocarditis	hsa05416	0.189	0.312	ICAM1|11.978520626,8.8188976378,1.77088737983,2.83888695045	1
Longevity regulating pathway - multiple species	hsa04213	0.195	0.316	SOD2|3.54402396108,3.38985640086,1.57109100204,1.88343234323	1
Arachidonic acid metabolism	hsa00590	0.198	0.316	PTGS2|8.96954275151,2.57039711191,1.60881565705,2.48848114169	1
Shigellosis	hsa05131	0.202	0.317	NFKBIA|15.6501664445,2.40296961326,2.54361354008,2.15029403258;CXCL8|1,14.079787234,5.94601727618,1	2
Prolactin signaling pathway	hsa04917	0.217	0.336	IRF1|10.0185012714,1.53026481715,1.69342447823,1.34963325183	1
Platinum drug resistance	hsa01524	0.226	0.344	BIRC3|4.08390619958,2.72283813747,2.32571953751,2.11978221416	1
Chronic myeloid leukemia	hsa05220	0.234	0.351	NFKBIA|15.6501664445,2.40296961326,2.54361354008,2.15029403258	1
Peroxisome	hsa04146	0.252	0.368	SOD2|3.54402396108,3.38985640086,1.57109100204,1.88343234323	1
Chemical carcinogenesis	hsa05204	0.252	0.368	PTGS2|8.96954275151,2.57039711191,1.60881565705,2.48848114169	1
ECM-receptor interaction	hsa04512	0.266	0.38	SDC4|2.38590201822,1.49383802817,1.35742489253,1.32510573137	1
Longevity regulating pathway	hsa04211	0.268	0.38	SOD2|3.54402396108,3.38985640086,1.57109100204,1.88343234323	1
Hematopoietic cell lineage	hsa04640	0.294	0.405	CSF1|4.6707738448,1.41446923597,2.26252387423,1.34311806915	1
MicroRNAs in cancer	hsa05206	0.294	0.405	PTGS2|8.96954275151,2.57039711191,1.60881565705,2.48848114169;PLAU|2.24368427828,1.35781313749,1.36312325766,3.0405455367	2
Insulin resistance	hsa04931	0.316	0.429	NFKBIA|15.6501664445,2.40296961326,2.54361354008,2.15029403258	1
Human papillomavirus infection	hsa05165	0.32	0.43	PTGS2|8.96954275151,2.57039711191,1.60881565705,2.48848114169;IRF1|10.0185012714,1.53026481715,1.69342447823,1.34963325183	2
Leukocyte transendothelial migration	hsa04670	0.328	0.434	ICAM1|11.978520626,8.8188976378,1.77088737983,2.83888695045	1
Serotonergic synapse	hsa04726	0.332	0.435	PTGS2|8.96954275151,2.57039711191,1.60881565705,2.48848114169	1
Relaxin signaling pathway	hsa04926	0.365	0.465	NFKBIA|15.6501664445,2.40296961326,2.54361354008,2.15029403258	1
Natural killer cell mediated cytotoxicity	hsa04650	0.369	0.465	ICAM1|11.978520626,8.8188976378,1.77088737983,2.83888695045	1
FoxO signaling pathway	hsa04068	0.369	0.465	SOD2|3.54402396108,3.38985640086,1.57109100204,1.88343234323	1
Systemic lupus erythematosus	hsa05322	0.38	0.473	C1S|2.62464835346,1.40886699507,1.50442278134,1.79017013233	1
Ubiquitin mediated proteolysis	hsa04120	0.389	0.473	BIRC3|4.08390619958,2.72283813747,2.32571953751,2.11978221416	1
Signaling pathways regulating pluripotency of stem cells	hsa04550	0.395	0.473	LIF|3.40711105595,1.34221405604,1.53030721497,3.22144638404	1
Breast cancer	hsa05224	0.404	0.473	NFKB2|2.39182843976,1.92321755027,1.63395806939,1.75625342341	1
Phospholipase D signaling pathway	hsa04072	0.406	0.473	CXCL8|1,14.079787234,5.94601727618,1	1
Retrograde endocannabinoid signaling	hsa04723	0.406	0.473	PTGS2|8.96954275151,2.57039711191,1.60881565705,2.48848114169	1
Non-alcoholic fatty liver disease	hsa04932	0.408	0.473	CXCL8|1,14.079787234,5.94601727618,1	1
Oxytocin signaling pathway	hsa04921	0.419	0.48	PTGS2|8.96954275151,2.57039711191,1.60881565705,2.48848114169	1
Cellular senescence	hsa04218	0.431	0.488	CXCL8|1,14.079787234,5.94601727618,1	1
JAK-STAT signaling pathway	hsa04630	0.435	0.488	LIF|3.40711105595,1.34221405604,1.53030721497,3.22144638404	1
Tuberculosis	hsa05152	0.47	0.518	IRAK2|5.77663975645,2.26392694064,2.5112679529,1.72206185567	1
Axon guidance	hsa04360	0.472	0.518	RND1|5.83282726967,1.37177445046,2.05886782547,3.39363484087	1
Focal adhesion	hsa04510	0.508	0.552	BIRC3|4.08390619958,2.72283813747,2.32571953751,2.11978221416	1
Herpes simplex virus 1 infection	hsa05168	0.517	0.555	NFKBIA|15.6501664445,2.40296961326,2.54361354008,2.15029403258;BIRC3|4.08390619958,2.72283813747,2.32571953751,2.11978221416	2
Rap1 signaling pathway	hsa04015	0.524	0.555	CSF1|4.6707738448,1.41446923597,2.26252387423,1.34311806915	1
Human immunodeficiency virus 1 infection	hsa05170	0.527	0.555	NFKBIA|15.6501664445,2.40296961326,2.54361354008,2.15029403258	1
cAMP signaling pathway	hsa04024	0.534	0.556	NFKBIA|15.6501664445,2.40296961326,2.54361354008,2.15029403258	1
Ras signaling pathway	hsa04014	0.56	0.577	CSF1|4.6707738448,1.41446923597,2.26252387423,1.34311806915	1
Huntington disease	hsa05016	0.663	0.676	SOD2|3.54402396108,3.38985640086,1.57109100204,1.88343234323	1
PI3K-Akt signaling pathway	hsa04151	0.717	0.724	CSF1|4.6707738448,1.41446923597,2.26252387423,1.34311806915	1
Metabolic pathways	hsa01100	0.977	0.977	PTGS2|8.96954275151,2.57039711191,1.60881565705,2.48848114169;SAT1|2.98269982239,1.53587818106,1.39491858207,1.62951234383	2
